# DUX4 induces a homogeneous sequence of molecular changes, culminating in the activation of a stem-cell-like transcriptional network and induction of apoptosis in somatic cells

**DOI:** 10.1101/2021.05.04.442407

**Authors:** Ator Ashoti, Anna Alemany, Fanny Sage, Niels Geijsen

**Affiliations:** Hubrecht Institute, Developmental Biology and Stem Cell Research, Utrecht, Netherlands; Leiden University Medical Center, Leiden, The Netherlands

## Abstract

Facioscapulohumeral muscular dystrophy (FSHD) is a muscle degenerative disease that disproportionally affects the muscles of the face, shoulder girdle and upper arms. FSHD is caused by the misexpression of Double Homeobox 4 (DUX4), a transcription factor that is normally expressed during early embryonic development. Ectopic expression of DUX4 in somatic cells is cytotoxic and leads to rapid apoptosis. To elucidate the mechanism by which DUX4 induces apoptosis, we determined the temporal transcriptional changes induced by Dux4 at the single-cell level. We observed that induction of DUX4 expression induces a non-random, consecutive sequence of transcriptional changes. DUX4 homogenously induces the activation of a stem cell signature and activates a network of transcription factors that is typically expressed during early embryogenesis and in pluripotent stem cells. Ultimately, these transcriptional changes trigger the induction of apoptosis, suggesting that the induction of this early stemness program is incompatible with a somatic cell program. Our findings shed new light on the timing and dynamic of DUX4-mediated transcriptional reprogramming and may help elucidate why the DUX4 stemness program is required during early embryogenesis, but incompatible with somatic cell viability.
