## Supplementary tables 1-5 for "DUX4 induces a homogeneous sequence of molecular changes, culminating in the activation of a stem-cell-like transcriptional network and induction of apoptosis in somatic cells"

### Sheet: DE cl3&4 (~2h)
Table S1. Differentially expressed genes between uninduced (0h, clusters 1&2) and 2h induced DIE cells (clusters 3&4).
* Adjusted p value < 10**-6, absolute log2FC > 0.5
Gene	baseMean	baseMeanA	baseMeanB	foldChange	log2FC	pval	padj	shared in states	Node
CHD2	0.676	0.519	0.834	1.606	0.684	4.4e-09	3.63e-07	All 4	14
UQCR11	1.09	1.289	0.89	0.69	-0.535	1.84e-09	1.61e-07	All 4	8
MDN1	0.331	0.215	0.447	2.08	1.057	1.1e-09	9.92e-08	All 4	14
SREK1	1.034	0.832	1.236	1.486	0.571	1e-09	9.21e-08	All 4	17
PGM5P2	0.696	0.522	0.869	1.664	0.735	1.59e-10	1.68e-08	All 4	18
BPTF	1.261	1.023	1.498	1.464	0.55	6.5e-11	7.26e-09	All 4	14
AKAP9	0.723	0.534	0.912	1.707	0.772	7.93e-12	1.02e-09	All 4	14
PRR11	1.058	0.815	1.3	1.596	0.674	4.56e-13	6.49e-11	All 4	13
NKTR	1.356	1.074	1.638	1.525	0.608	1.16e-13	1.73e-11	All 4	14
SRRM1	2.023	1.663	2.383	1.433	0.519	5.93e-15	9.85e-13	All 4	14
BDP1	0.767	0.534	0.999	1.87	0.903	2.47e-16	4.55e-14	All 4	14
GOLGA4	1.211	0.901	1.521	1.689	0.756	4.93e-18	9.82e-16	All 4	14
PRPF38B	2.025	1.618	2.431	1.503	0.587	1.47e-18	3.13e-16	All 4	18
TOP1	1.591	1.231	1.952	1.586	0.666	1.31e-18	2.9e-16	All 4	14
MAB21L3	0.907	0.629	1.185	1.884	0.914	2.23e-19	5.32e-17	All 4	18
USMG5	1.912	2.352	1.473	0.626	-0.675	4.65e-24	1.5e-21	All 4	8
BRD4	1.549	1.128	1.969	1.746	0.804	2.14e-25	7.29e-23	All 4	14
UGDH-AS1	1.38	0.977	1.782	1.823	0.866	4.7e-26	1.7e-23	All 4	18
ANKRD11	2.05	1.552	2.547	1.642	0.715	1.06e-26	3.94e-24	All 4	10
LOC100131257	2.167	1.634	2.7	1.652	0.724	5.81e-29	2.39e-26	All 4	18
CENPE	1.094	0.713	1.475	2.07	1.05	3.34e-29	1.42e-26	All 4	10
ASPM	1.411	0.912	1.909	2.093	1.065	6.25e-38	3.93e-35	All 4	10
SMC4	6.097	4.989	7.205	1.444	0.53	9.82e-44	8.38e-41	All 4	14
RPL37A	8.137	9.574	6.699	0.7	-0.515	2.34e-57	2.54e-54	All 4	8
CENPF	3.134	2.136	4.133	1.935	0.952	1.02e-67	2.03e-64	All 4	10
RPS29	12.427	14.982	9.872	0.659	-0.602	1.76e-117	1.05e-113	All 4	8
KCNQ1OT1	7.478	5.204	9.751	1.874	0.906	6.66e-145	7.96e-141	All 4	18
TOP2A	1.743	1.251	2.236	1.788	0.839	1.56e-30	7.15e-28	2h | 6h	10
MKI67	2.574	1.956	3.192	1.631	0.706	1.78e-32	9.26e-30	2h | 6h	10
FOXN3	1.181	0.966	1.395	1.444	0.53	1.23e-09	1.09e-07	2h | 4h	10
HIST1H2BK	0.777	0.945	0.608	0.644	-0.635	1.22e-09	1.09e-07	2h | 3h | 6h	19
KIF14	0.947	0.694	1.2	1.73	0.791	1.46e-15	2.57e-13	2h | 3h | 6h	10
GOLIM4	0.43	0.3	0.559	1.863	0.897	1.22e-09	1.09e-07	2h | 3h | 4h	10
ANKRD12	0.806	0.625	0.987	1.579	0.659	6.77e-10	6.37e-08	2h | 3h | 4h	13
CDC42BPA	0.751	0.575	0.928	1.614	0.69	3.47e-10	3.49e-08	2h | 3h | 4h	10
ROCK1	0.522	0.373	0.671	1.8	0.848	2.39e-10	2.51e-08	2h | 3h | 4h	14
PIP5K1A	0.322	0.436	0.209	0.479	-1.061	1.4e-10	1.5e-08	2h | 3h | 4h	8
CCDC88A	0.646	0.473	0.819	1.731	0.792	3.63e-11	4.21e-09	2h | 3h | 4h	10
ITSN1	1.113	0.882	1.345	1.526	0.61	1.43e-11	1.72e-09	2h | 3h | 4h	10
NOP10	1.818	2.133	1.502	0.704	-0.506	1.27e-13	1.87e-11	2h | 3h | 4h	8
DNAJC2	1.167	0.89	1.443	1.622	0.697	3.37e-15	5.75e-13	2h | 3h | 4h	10
KTN1	2.331	1.901	2.761	1.452	0.538	3.88e-18	7.99e-16	2h | 3h | 4h	14
ZFHX3	1.775	1.382	2.169	1.569	0.65	1.3e-19	3.23e-17	2h | 3h | 4h	10
RPL39	8.54	10.09	6.99	0.693	-0.53	2.06e-63	2.46e-60	2h | 3h | 4h	8
MAP1B	7.22	5.484	8.956	1.633	0.708	1.81e-88	5.42e-85	2h | 3h | 4h	10
TAF3	0.386	0.269	0.503	1.874	0.906	5.88e-09	4.75e-07	2h | 3h	14
NIPBL	0.833	0.658	1.008	1.532	0.616	3.33e-09	2.8e-07	2h | 3h	10
CHD7	1.055	0.848	1.261	1.486	0.572	5.58e-10	5.29e-08	2h | 3h	10
CDK6	0.633	0.483	0.783	1.621	0.697	8.83e-09	6.9e-07	2h	10
KIF20B	1.328	1.094	1.562	1.428	0.514	4.3e-10	4.18e-08	2h	10
KIF5B	2.405	1.929	2.881	1.493	0.579	2.38e-21	6.95e-19	2h	10

### Sheet: DE cl5&6 (~3h)
Table S2. Differentially expressed genes between uninduced (0h, clusters 1&2) and 3h induced DIE cells (clusters 5&6).
* Adjusted p value < 10**-6, absolute log2FC > 0.5
Gene	baseMean	baseMeanA	baseMeanB	foldChange	log2FC	pval	padj	shared in states	Node
RPL37A	7.674	9.248	6.099	0.66	-0.6	1.47e-75	1.6e-72	All 4	8
UQCR11	1.019	1.249	0.789	0.632	-0.662	1.62e-13	1.66e-11	All 4	8
RPS29	11.755	14.47	9.041	0.625	-0.679	1.01e-145	6.01e-142	All 4	8
USMG5	1.8	2.274	1.325	0.583	-0.779	8.93e-31	2.6e-28	All 4	8
ANKRD11	2.155	1.502	2.808	1.87	0.903	5.6e-44	2.68e-41	All 4	10
ASPM	1.244	0.884	1.603	1.813	0.859	7.78e-24	1.53e-21	All 4	10
CENPF	2.832	2.066	3.598	1.742	0.801	5.25e-46	2.73e-43	All 4	10
CENPE	0.916	0.691	1.141	1.65	0.722	2.25e-13	2.24e-11	All 4	10
PRR11	0.999	0.79	1.209	1.529	0.613	5.62e-11	4.25e-09	All 4	13
MDN1	0.33	0.211	0.449	2.127	1.089	1.07e-10	7.8e-09	All 4	14
BDP1	0.755	0.519	0.991	1.909	0.933	2.48e-17	3.62e-15	All 4	14
BRD4	1.561	1.092	2.03	1.858	0.894	8.94e-32	2.67e-29	All 4	14
AKAP9	0.728	0.519	0.937	1.805	0.852	2.07e-14	2.53e-12	All 4	14
NKTR	1.457	1.041	1.874	1.8	0.848	3.92e-27	9.36e-25	All 4	14
CHD2	0.7	0.505	0.895	1.774	0.827	3.48e-13	3.41e-11	All 4	14
GOLGA4	1.211	0.873	1.548	1.774	0.827	8.37e-22	1.49e-19	All 4	14
TOP1	1.583	1.192	1.974	1.656	0.728	3.61e-22	6.54e-20	All 4	14
BPTF	1.291	0.991	1.591	1.605	0.683	1.51e-16	2.07e-14	All 4	14
SRRM1	2.079	1.609	2.549	1.584	0.664	1.76e-24	3.64e-22	All 4	14
SMC4	5.838	4.821	6.856	1.422	0.508	6.84e-40	3.03e-37	All 4	14
SREK1	1.045	0.807	1.282	1.589	0.668	3.54e-13	3.44e-11	All 4	17
KCNQ1OT1	8.734	5.029	12.439	2.474	1.307	0	0	All 4	18
UGDH-AS1	1.571	0.947	2.194	2.317	1.212	3.35e-54	2e-51	All 4	18
PGM5P2	0.804	0.508	1.1	2.166	1.115	6.74e-25	1.49e-22	All 4	18
MAB21L3	0.962	0.611	1.312	2.148	1.103	8.11e-29	2.25e-26	All 4	18
LOC100131257	2.359	1.581	3.136	1.983	0.988	3e-56	2.11e-53	All 4	18
PRPF38B	2.072	1.566	2.579	1.647	0.72	2.81e-28	7.16e-26	All 4	18
POLR2L	2.147	2.532	1.763	0.696	-0.522	2.33e-17	3.44e-15	3h | 6h	8
ID1	3.168	4.193	2.144	0.511	-0.967	6.71e-80	8.02e-77	3h | 4h | 6h	3
ID3	1.538	2.093	0.982	0.469	-1.091	2.02e-49	1.15e-46	3h | 4h | 6h	3
FKBP10	0.406	0.523	0.289	0.553	-0.855	2.22e-09	1.29e-07	3h | 4h | 6h	7
COX7C	4.855	5.693	4.017	0.706	-0.503	1.09e-34	3.95e-32	3h | 4h | 6h	8
PRDX4	1.426	1.7	1.152	0.678	-0.561	1.17e-13	1.21e-11	3h | 4h | 6h	8
APP	2.319	2.855	1.784	0.625	-0.678	3.31e-30	9.43e-28	3h | 4h | 6h	8
MAGOH	0.71	0.869	0.552	0.635	-0.656	8.38e-10	5.42e-08	3h | 4h | 6h	9
ATRX	2.104	1.659	2.55	1.537	0.62	8.58e-22	1.51e-19	3h | 4h | 6h	14
CCAR1	3.463	2.746	4.18	1.522	0.606	1.67e-33	5.54e-31	3h | 4h | 6h	14
DMWD	1.225	1.01	1.44	1.425	0.511	1.33e-09	8.1e-08	3h | 4h | 6h	14
SLC4A7	0.593	0.45	0.736	1.635	0.709	6.37e-09	3.46e-07	3h | 4h | 6h	17
MLL5	0.673	0.518	0.828	1.599	0.677	4.47e-09	2.52e-07	3h | 4h | 6h	17
ZNF471	0.575	0.381	0.77	2.019	1.014	1.37e-15	1.78e-13	3h | 4h | 6h	18
F5	0.418	0.284	0.552	1.945	0.96	1.45e-10	1.04e-08	3h | 4h | 6h	18
TMEM212	0.462	0.322	0.602	1.871	0.904	1.77e-10	1.26e-08	3h | 4h | 6h	18
CCDC144B	0.456	0.326	0.586	1.8	0.848	1.97e-09	1.15e-07	3h | 4h | 6h	18
TSIX	0.44	0.318	0.562	1.765	0.82	8.62e-09	4.58e-07	3h | 4h | 6h	18
BOD1L1	0.768	0.574	0.961	1.676	0.745	4.91e-12	4.32e-10	3h | 4h | 6h	18
GOLGB1	0.948	0.71	1.186	1.671	0.74	1.8e-14	2.25e-12	3h | 4h | 6h	18
LUC7L3	2.102	1.652	2.552	1.545	0.628	2.5e-22	4.6e-20	3h | 4h | 6h	18
RBM25	3.154	2.488	3.82	1.536	0.619	6.1e-32	1.87e-29	3h | 4h | 6h	18
MPHOSPH8	0.827	0.655	0.999	1.525	0.609	3.37e-09	1.93e-07	3h | 4h | 6h	18
GADD45A	1.718	1.37	2.066	1.508	0.592	8.29e-17	1.18e-14	3h | 4h | 6h	18
PNISR	1.943	1.575	2.311	1.467	0.552	1.71e-16	2.33e-14	3h | 4h | 6h	18
SLTM	1.247	1.029	1.465	1.424	0.51	1.08e-09	6.77e-08	3h | 4h | 6h	18
RFPL4B	0.459	0.263	0.654	2.486	1.314	2.15e-19	3.47e-17	3h | 4h | 6h	19
ZNF296	0.86	0.599	1.12	1.87	0.903	2.15e-18	3.25e-16	3h | 4h | 6h	19
RBBP6	3.699	2.591	4.807	1.855	0.891	1.19e-72	1.02e-69	3h | 4h | 6h	19
SRSF8	2.424	1.773	3.075	1.735	0.795	3.67e-39	1.57e-36	3h | 4h | 6h	19
ZMAT3	0.892	0.691	1.093	1.583	0.663	3.36e-11	2.59e-09	3h | 4h | 6h	19
ZNF217	0.807	0.641	0.973	1.518	0.603	6.05e-09	3.3e-07	3h | 4h | 6h	19
PNN	3.624	2.949	4.299	1.458	0.544	1.01e-28	2.75e-26	3h | 4h | 6h	21
MT2A	1.255	1.478	1.032	0.698	-0.518	1.21e-10	8.73e-09	3h | 4h	7
SNRPD2	2.077	2.474	1.679	0.678	-0.56	3.63e-19	5.72e-17	3h | 4h	7
TOMM7	1.481	1.792	1.171	0.653	-0.614	1.3e-16	1.82e-14	3h | 4h	7
TMEM258	1.263	1.499	1.026	0.684	-0.547	1.12e-11	9.48e-10	3h | 4h	8
ATP5O	2.517	3.02	2.013	0.667	-0.585	1.07e-24	2.25e-22	3h | 4h	8
ATP5J2	3.474	4.205	2.743	0.652	-0.617	6e-37	2.39e-34	3h | 4h	8
CLSPN	1.512	1.209	1.816	1.502	0.587	1.4e-14	1.76e-12	3h | 4h	10
ZC3H13	0.52	0.39	0.65	1.664	0.735	1.97e-08	9.99e-07	3h | 4h	14
CHD9	1	0.8	1.2	1.501	0.586	4.69e-10	3.15e-08	3h | 4h	14
REV3L	0.993	0.797	1.19	1.494	0.579	5.9e-10	3.88e-08	3h | 4h	14
THOC2	1.518	1.233	1.804	1.464	0.55	4.02e-13	3.84e-11	3h | 4h	14
APH1A	0.289993	0.389055	0.190931	0.490756	-1.02692	1.49899e-09	9.00133e-08	3h | 4h	NA
PSMB3	1.101	1.298	0.903	0.695	-0.524	1.35e-09	8.19e-08	3h	7
NDUFA11	1.337	1.577	1.096	0.695	-0.525	2.12e-11	1.69e-09	3h	7
LAMTOR5	0.943	1.125	0.762	0.677	-0.563	1.67e-09	9.91e-08	3h	7
UQCR10	1.158	1.395	0.921	0.661	-0.598	1.07e-12	9.86e-11	3h	7
RPA3	0.51	0.633	0.387	0.611	-0.71	1.69e-08	8.74e-07	3h	7
UBE2T	1.102	1.293	0.911	0.705	-0.505	3.87e-09	2.19e-07	3h	8
RPL31	5.014	5.897	4.131	0.701	-0.513	4.74e-37	1.95e-34	3h	8
RPL37	14.218	16.72	11.716	0.701	-0.513	6.63e-100	1.98e-96	3h	8
RPL28	7.983	9.426	6.541	0.694	-0.527	4.62e-61	3.68e-58	3h	8
UBL5	2.882	3.412	2.353	0.69	-0.536	7.83e-24	1.53e-21	3h	8
SNRPG	2.815	3.35	2.28	0.681	-0.555	8.38e-25	1.79e-22	3h	8
RPS28	6.631	7.93	5.333	0.672	-0.572	7.81e-60	5.83e-57	3h	8
ASH1L	0.752	0.563	0.941	1.671	0.741	9.75e-12	8.33e-10	3h	10
XIAP	0.82	0.643	0.997	1.551	0.633	9.06e-10	5.82e-08	3h	10
FAM115A	0.877	0.708	1.047	1.479	0.564	1.86e-08	9.49e-07	3h	10
REST	0.933	0.753	1.112	1.476	0.562	5.47e-09	3.01e-07	3h	10
COX7A2	2.822	3.357	2.287	0.681	-0.554	7.92e-25	1.72e-22	3h	12
TNRC6B	0.741	0.555	0.926	1.668	0.738	2.27e-11	1.8e-09	3h	14
TPR	0.819	0.652	0.986	1.513	0.597	7.59e-09	4.11e-07	3h	14
SETD2	0.865	0.697	1.034	1.483	0.569	1.8e-08	9.22e-07	3h	14
ESF1	0.921	0.744	1.099	1.478	0.563	7.72e-09	4.14e-07	3h	14
LRRC58	1.012	0.823	1.2	1.458	0.544	5.03e-09	2.8e-07	3h	14
WNK1	1.277	1.053	1.502	1.427	0.513	4.49e-10	3.05e-08	3h	14
KIF14	0.855	0.673	1.036	1.538	0.621	1.04e-09	6.65e-08	2h | 3h | 6h	10
HIST1H2BK	0.744	0.916	0.573	0.626	-0.676	9.78e-11	7.2e-09	2h | 3h | 6h	19
NOP10	1.698	2.063	1.332	0.646	-0.631	9.57e-20	1.57e-17	2h | 3h | 4h	8
RPL39	8.019	9.747	6.291	0.645	-0.632	4.78e-87	7.14e-84	2h | 3h | 4h	8
PIP5K1A	0.31	0.424	0.196	0.463	-1.112	1.86e-11	1.49e-09	2h | 3h | 4h	8
GOLIM4	0.438	0.293	0.583	1.986	0.99	1.13e-11	9.48e-10	2h | 3h | 4h	10
CCDC88A	0.651	0.46	0.841	1.829	0.871	2.13e-13	2.14e-11	2h | 3h | 4h	10
DNAJC2	1.152	0.863	1.442	1.671	0.741	2.71e-17	3.9e-15	2h | 3h | 4h	10
MAP1B	7.044	5.299	8.788	1.658	0.73	4.01e-94	7.99e-91	2h | 3h | 4h	10
ITSN1	1.131	0.855	1.407	1.646	0.719	6.93e-16	9.2e-14	2h | 3h | 4h	10
CDC42BPA	0.732	0.559	0.906	1.622	0.698	2.64e-10	1.83e-08	2h | 3h | 4h	10
ZFHX3	1.732	1.338	2.125	1.588	0.667	6.76e-21	1.14e-18	2h | 3h | 4h	10
ANKRD12	0.805	0.607	1.003	1.653	0.725	7.16e-12	6.24e-10	2h | 3h | 4h	13
ROCK1	0.542	0.363	0.72	1.982	0.987	4.15e-14	4.77e-12	2h | 3h | 4h	14
KTN1	2.343	1.839	2.847	1.548	0.63	5.42e-25	1.22e-22	2h | 3h | 4h	14
CHD7	1.043	0.823	1.263	1.535	0.618	1.3e-11	1.07e-09	2h | 3h	10
NIPBL	0.803	0.638	0.968	1.516	0.6	1.21e-08	6.35e-07	2h | 3h	10
TAF3	0.379	0.263	0.494	1.881	0.912	5.16e-09	2.86e-07	2h | 3h	14

### Sheet: DE cl7&8 (~4h)
Table S3. Differentially expressed genes between uninduced (0h, clusters 1&2) and 4h induced DIE cells (clusters 7&8).
* Adjusted p value < 10**-6, absolute log2FC > 0.5
Gene	baseMean	baseMeanA	baseMeanB	foldChange	log2FC	pval	padj	shared in states	Node
RPL37A	7.633	9.21	6.055	0.657	-0.605	7.96e-58	4.76e-55	All 4	8
RPS29	11.808	14.411	9.205	0.639	-0.647	4.31e-96	5.15e-93	All 4	8
USMG5	1.844	2.265	1.423	0.628	-0.671	3.46e-18	4.81e-16	All 4	8
UQCR11	1.005	1.244	0.765	0.615	-0.701	1.46e-11	1.06e-09	All 4	8
ASPM	1.245	0.881	1.61	1.827	0.869	1.16e-19	1.82e-17	All 4	10
ANKRD11	2.033	1.496	2.57	1.718	0.781	9.15e-26	2.02e-23	All 4	10
CENPE	0.89	0.689	1.09	1.582	0.662	3.26e-09	1.7e-07	All 4	10
CENPF	2.607	2.058	3.157	1.534	0.617	3.25e-21	5.71e-19	All 4	10
PRR11	0.997	0.787	1.207	1.533	0.616	5.13e-09	2.59e-07	All 4	13
MDN1	0.342	0.211	0.474	2.251	1.171	2.93e-10	1.75e-08	All 4	14
BDP1	0.777	0.518	1.036	2.002	1.001	3.88e-16	4.29e-14	All 4	14
AKAP9	0.775	0.517	1.034	1.998	0.999	2.59e-16	2.95e-14	All 4	14
NKTR	1.474	1.037	1.911	1.844	0.883	1.4e-23	2.7e-21	All 4	14
BRD4	1.536	1.088	1.983	1.822	0.866	1.08e-23	2.11e-21	All 4	14
CHD2	0.691	0.503	0.879	1.748	0.806	4.4e-10	2.56e-08	All 4	14
GOLGA4	1.184	0.87	1.498	1.722	0.784	1.21e-15	1.27e-13	All 4	14
BPTF	1.341	0.988	1.694	1.715	0.778	2.44e-17	3.11e-15	All 4	14
SRRM1	2.082	1.603	2.561	1.598	0.677	2.38e-20	3.96e-18	All 4	14
TOP1	1.539	1.187	1.89	1.592	0.671	3.19e-15	3.26e-13	All 4	14
SMC4	5.844	4.802	6.886	1.434	0.52	3.87e-33	1.19e-30	All 4	14
SREK1	1.095	0.804	1.387	1.724	0.786	9.82e-15	9.62e-13	All 4	17
KCNQ1OT1	10.115	5.008	15.222	3.039	1.604	0	0	All 4	18
UGDH-AS1	1.834	0.944	2.725	2.888	1.53	1.14e-76	1.05e-73	All 4	18
PGM5P2	0.922	0.506	1.337	2.642	1.402	9.28e-34	3e-31	All 4	18
MAB21L3	1.105	0.609	1.6	2.629	1.394	5.6e-40	2.16e-37	All 4	18
LOC100131257	2.729	1.575	3.882	2.465	1.301	3.32e-85	3.61e-82	All 4	18
PRPF38B	2.237	1.56	2.915	1.869	0.902	1.31e-36	4.6e-34	All 4	18
SLC7A5	0.869	1.078	0.659	0.612	-0.709	2.64e-10	1.59e-08	4h | 6h	1
FTL	9.121	10.699	7.543	0.705	-0.504	1.28e-48	5.66e-46	4h | 6h	2
UBE2S	2.923	3.499	2.346	0.671	-0.577	3.69e-21	6.39e-19	4h | 6h	3
DYNLL1	6.98	8.574	5.386	0.628	-0.671	1.92e-64	1.28e-61	4h | 6h	3
SHISA3	1.548	1.92	1.177	0.613	-0.706	5.27e-17	6.56e-15	4h | 6h	3
NEDD9	0.878	1.09	0.666	0.611	-0.71	2.46e-10	1.5e-08	4h | 6h	3
MIDN	0.97	1.225	0.715	0.584	-0.776	3.85e-13	3.2e-11	4h | 6h	3
CYR61	1.181	1.503	0.859	0.572	-0.806	7.12e-17	8.68e-15	4h | 6h	3
PCDH18	0.574	0.76	0.387	0.509	-0.973	3.04e-12	2.41e-10	4h | 6h	3
PIM1	0.376	0.5	0.253	0.507	-0.981	2.19e-08	9.94e-07	4h | 6h	3
TGIF1	0.681	0.918	0.444	0.483	-1.049	3.13e-16	3.51e-14	4h | 6h	3
NOG	0.314	0.426	0.202	0.474	-1.076	1.88e-08	8.73e-07	4h | 6h	3
NUAK2	0.362	0.496	0.228	0.46	-1.12	4.68e-10	2.7e-08	4h | 6h	3
HNRNPA0	1.609	1.943	1.275	0.656	-0.608	1.8e-13	1.52e-11	4h | 6h	8
RPL23A	10.89	12.909	8.871	0.687	-0.541	7.12e-65	5e-62	4h | 6h	9
ISOC2	0.428	0.56	0.296	0.528	-0.92	1.84e-08	8.58e-07	4h | 6h	9
RIF1	1.52	1.214	1.827	1.506	0.59	4.35e-12	3.38e-10	4h | 6h	13
GUSBP3	0.528	0.367	0.688	1.874	0.906	7.14e-10	3.99e-08	4h | 6h	14
CUX1	0.972	0.769	1.175	1.528	0.611	1.19e-08	5.69e-07	4h | 6h	14
BBX	1.475	1.19	1.76	1.479	0.564	7.68e-11	5.15e-09	4h | 6h	14
PPIG	1.671	1.356	1.985	1.465	0.551	1.23e-11	9.02e-10	4h | 6h	14
SYNE2	0.745	0.5	0.991	1.982	0.987	3.89e-15	3.94e-13	4h | 6h	17
POLQ	0.849	0.638	1.061	1.664	0.735	1.53e-10	9.7e-09	4h | 6h	17
SMC3	1.569	1.27	1.868	1.47	0.556	3.58e-11	2.49e-09	4h | 6h	17
TNRC6A	1.612	1.316	1.908	1.45	0.536	1.12e-10	7.26e-09	4h | 6h	17
ODF2L	0.55	0.378	0.721	1.905	0.93	1.02e-10	6.66e-09	4h | 6h	18
GABPB1-AS1	0.509	0.355	0.664	1.87	0.903	1.73e-09	9.27e-08	4h | 6h	18
PHACTR2	0.54	0.377	0.704	1.869	0.902	6.45e-10	3.64e-08	4h | 6h	18
NET1	1.088	0.827	1.349	1.63	0.705	3.58e-12	2.82e-10	4h | 6h	18
ZMYND8	0.986	0.76	1.212	1.595	0.674	2.94e-10	1.75e-08	4h | 6h	18
SLC25A36	1.431	1.159	1.703	1.469	0.555	2.35e-10	1.43e-08	4h | 6h	18
SRSF11	4.361	3.54	5.183	1.464	0.55	6.97e-28	1.77e-25	4h | 6h	18
DPPA4	4.121	3.392	4.849	1.43	0.516	1.81e-23	3.43e-21	4h | 6h	18
ZRANB2	2.486	2.047	2.925	1.429	0.515	9.34e-15	9.23e-13	4h | 6h	18
ZSCAN4	1.163	0.261	2.064	7.904	2.983	3.1e-131	6.18e-128	4h | 6h	19
TRIM51	0.739	0.248	1.231	4.96	2.31	3.12e-60	1.96e-57	4h | 6h	19
PRAMEF1	0.274	0.114	0.435	3.797	1.925	9.34e-18	1.25e-15	4h | 6h	19
PRRG4	0.374	0.171	0.576	3.361	1.749	6.13e-21	1.05e-18	4h | 6h	19
PRAMEF12	0.271	0.131	0.411	3.14	1.651	3.03e-14	2.81e-12	4h | 6h	19
SLC34A2	0.233	0.12	0.346	2.893	1.533	9.24e-11	6.1e-09	4h | 6h	19
KDM4E	0.195	0.104	0.285	2.75	1.459	7.41e-09	3.65e-07	4h | 6h	19
GTF2F1	2.549	1.364	3.733	2.736	1.452	7.88e-97	1.05e-93	4h | 6h	19
ARID5B	0.569	0.307	0.831	2.704	1.435	4.23e-22	7.66e-20	4h | 6h	19
PNP	2.841	1.572	4.11	2.614	1.386	5.21e-99	7.78e-96	4h | 6h	19
SPTY2D1	0.554	0.314	0.794	2.53	1.339	1.88e-19	2.88e-17	4h | 6h	19
TFIP11	0.308	0.178	0.439	2.471	1.305	7.04e-11	4.75e-09	4h | 6h	19
ESRG	0.451	0.269	0.634	2.36	1.239	2.69e-14	2.51e-12	4h | 6h	19
HOXB2	1.291	0.784	1.798	2.293	1.197	9.82e-36	3.35e-33	4h | 6h	19
ZNF622	0.706	0.442	0.971	2.196	1.135	1.06e-18	1.51e-16	4h | 6h	19
PDGFRA	0.467	0.296	0.638	2.155	1.108	4.71e-12	3.63e-10	4h | 6h	19
CDH10	0.758	0.504	1.011	2.006	1.004	4.78e-16	5.19e-14	4h | 6h	19
DBR1	0.581	0.397	0.764	1.924	0.944	2.64e-11	1.88e-09	4h | 6h	19
NFAT5	0.782	0.539	1.026	1.903	0.928	2.29e-14	2.17e-12	4h | 6h	19
ARHGEF26	1.065	0.74	1.39	1.879	0.91	2.24e-18	3.15e-16	4h | 6h	19
EXOSC10	2.109	1.473	2.745	1.864	0.898	2.77e-34	9.2e-32	4h | 6h	19
ZNF644	0.781	0.564	0.998	1.768	0.822	1.09e-11	8.18e-10	4h | 6h	19
NXF1	1.383	1.035	1.732	1.674	0.743	1.58e-16	1.85e-14	4h | 6h	19
SHC1	1.343	1.035	1.651	1.595	0.673	1.41e-13	1.21e-11	4h | 6h	19
MRPL49	1.821	1.414	2.228	1.576	0.656	6.46e-17	7.96e-15	4h | 6h	19
PLK4	0.926	0.72	1.131	1.57	0.651	3.34e-09	1.73e-07	4h | 6h	19
CCNL2	1.294	1.054	1.533	1.454	0.54	4.89e-09	2.48e-07	4h | 6h	19
CIRBP	3.893	3.184	4.601	1.445	0.531	1.85e-23	3.46e-21	4h | 6h	19
RFPL4A	0.381	0.145	0.617	4.24	2.084	1.14e-27	2.78e-25	4h | 6h	20
LEUTX	0.295	0.135	0.454	3.349	1.744	1.4e-16	1.67e-14	4h | 6h	20
RICTOR	0.637	0.392	0.883	2.254	1.173	1.26e-17	1.66e-15	4h | 6h	21
ITGB8	0.308	0.195	0.421	2.159	1.11	1.87e-08	8.71e-07	4h | 6h	21
ZNF827	0.477	0.312	0.641	2.056	1.04	3.16e-11	2.21e-09	4h | 6h	21
ZSWIM6	0.476	0.336	0.616	1.835	0.876	2.07e-08	9.5e-07	4h | 6h	21
BTAF1	0.656	0.486	0.826	1.698	0.764	7e-09	3.47e-07	4h | 6h	21
KIAA1551	0.747	0.555	0.938	1.689	0.756	1.13e-09	6.15e-08	4h | 6h	21
YTHDC1	1.287	0.978	1.596	1.633	0.707	2.68e-14	2.51e-12	4h | 6h	21
LRRC8B	0.885	0.675	1.094	1.62	0.696	5.66e-10	3.21e-08	4h | 6h	21
PUM1	2.152	1.761	2.543	1.444	0.53	1.32e-13	1.15e-11	4h | 6h	21
CTGF	0.455	0.592	0.318	0.536	-0.9	6.96e-09	3.46e-07	4h	3
CKS2	1.579	1.874	1.284	0.685	-0.545	5.81e-11	3.97e-09	4h	7
ID2	0.41	0.576	0.244	0.424	-1.237	1.33e-13	1.15e-11	4h	7
LRRFIP1	1.615	1.269	1.96	1.545	0.628	3.29e-14	3.02e-12	4h	10
LIMS1	0.75	0.562	0.938	1.67	0.74	1.62e-09	8.71e-08	4h	14
LOC642236	0.359	0.221	0.497	2.251	1.171	2.23e-10	1.37e-08	4h	17
PCLO	0.4	0.265	0.535	2.023	1.017	3.68e-09	1.89e-07	4h	17
BAZ2B	0.392	0.266	0.518	1.95	0.963	1.97e-08	9.08e-07	4h	17
ASCC3	0.805	0.619	0.991	1.602	0.68	9.22e-09	4.48e-07	4h	17
HELLS	0.805	0.623	0.987	1.584	0.663	1.81e-08	8.47e-07	4h	17
PAXBP1	1.217	0.953	1.482	1.555	0.637	3.13e-11	2.2e-09	4h	17
CDR2	0.991	0.783	1.199	1.53	0.614	8.65e-09	4.22e-07	4h	17
GLI3	0.972	0.77	1.173	1.524	0.608	1.19e-08	5.69e-07	4h	17
LRRN3	1.251	1.001	1.5	1.498	0.583	5.41e-10	3.08e-08	4h	17
ZFHX4	0.865	0.529	1.201	2.269	1.182	9.55e-24	1.9e-21	4h	21
ID3	1.261	2.085	0.436	0.209	-2.257	4.02e-104	6.86e-101	3h | 4h | 6h	3
ID1	2.421	4.176	0.666	0.16	-2.648	8.82e-249	3.52e-245	3h | 4h | 6h	3
FKBP10	0.382	0.521	0.244	0.468	-1.095	1.99e-10	1.22e-08	3h | 4h | 6h	7
COX7C	4.817	5.67	3.964	0.699	-0.517	1.07e-27	2.66e-25	3h | 4h | 6h	8
PRDX4	1.433	1.693	1.173	0.693	-0.529	1.02e-09	5.57e-08	3h | 4h | 6h	8
APP	2.239	2.843	1.635	0.575	-0.798	4.95e-30	1.37e-27	3h | 4h | 6h	8
MAGOH	0.678	0.866	0.491	0.567	-0.819	1.77e-10	1.1e-08	3h | 4h | 6h	9
ATRX	2.186	1.652	2.719	1.646	0.719	8.86e-24	1.8e-21	3h | 4h | 6h	14
CCAR1	3.55	2.735	4.366	1.596	0.675	2.09e-33	6.58e-31	3h | 4h | 6h	14
DMWD	1.255	1.007	1.504	1.494	0.579	7.12e-10	3.99e-08	3h | 4h | 6h	14
MLL5	0.833	0.516	1.149	2.226	1.154	3.24e-22	5.95e-20	3h | 4h | 6h	17
SLC4A7	0.703	0.449	0.958	2.134	1.093	3.5e-17	4.4e-15	3h | 4h | 6h	17
F5	0.499	0.283	0.715	2.523	1.335	8.37e-18	1.14e-15	3h | 4h | 6h	18
ZNF471	0.652	0.38	0.924	2.431	1.281	6.74e-21	1.14e-18	3h | 4h | 6h	18
TMEM212	0.52	0.321	0.72	2.243	1.166	1.05e-14	1.02e-12	3h | 4h | 6h	18
CCDC144B	0.52	0.325	0.714	2.2	1.137	6.92e-14	6.32e-12	3h | 4h | 6h	18
TSIX	0.494	0.317	0.671	2.114	1.08	3.04e-12	2.41e-10	3h | 4h | 6h	18
GOLGB1	1.034	0.707	1.36	1.923	0.943	2.74e-19	4.1e-17	3h | 4h | 6h	18
MPHOSPH8	0.905	0.653	1.158	1.774	0.827	1.09e-13	9.63e-12	3h | 4h | 6h	18
BOD1L1	0.789	0.572	1.007	1.761	0.817	8.04e-12	6.12e-10	3h | 4h | 6h	18
RBM25	3.419	2.478	4.36	1.759	0.815	1.45e-45	6.2e-43	3h | 4h | 6h	18
LUC7L3	2.186	1.645	2.728	1.658	0.729	2.64e-24	5.45e-22	3h | 4h | 6h	18
PNISR	2.042	1.569	2.515	1.603	0.68	4.21e-20	6.89e-18	3h | 4h | 6h	18
GADD45A	1.735	1.365	2.104	1.542	0.624	7.29e-15	7.32e-13	3h | 4h | 6h	18
SLTM	1.281	1.025	1.537	1.5	0.585	3.92e-10	2.3e-08	3h | 4h | 6h	18
RFPL4B	1.698	0.262	3.135	11.944	3.578	3.55e-234	8.5e-231	3h | 4h | 6h	19
RBBP6	7.772	2.581	12.964	5.022	2.328	0	0	3h | 4h | 6h	19
SRSF8	4.157	1.766	6.548	3.708	1.891	5.4e-243	1.61e-239	3h | 4h | 6h	19
ZNF217	1.429	0.639	2.219	3.473	1.796	6.53e-78	6.51e-75	3h | 4h | 6h	19
ZNF296	1.293	0.597	1.989	3.331	1.736	3.96e-67	2.96e-64	3h | 4h | 6h	19
ZMAT3	1.011	0.688	1.334	1.938	0.954	4.03e-19	5.95e-17	3h | 4h | 6h	19
PNN	4.255	2.937	5.574	1.898	0.924	3.25e-71	2.59e-68	3h | 4h | 6h	21
MT2A	1.248	1.472	1.025	0.696	-0.523	2.16e-08	9.83e-07	3h | 4h	7
SNRPD2	2.079	2.465	1.694	0.687	-0.541	8.04e-14	7.23e-12	3h | 4h	7
TOMM7	1.489	1.785	1.192	0.668	-0.582	1.2e-11	8.83e-10	3h | 4h	7
ATP5O	2.526	3.008	2.044	0.679	-0.558	1.86e-17	2.39e-15	3h | 4h	8
TMEM258	1.251	1.493	1.009	0.676	-0.566	1.39e-09	7.51e-08	3h | 4h	8
ATP5J2	3.491	4.188	2.794	0.667	-0.584	1.68e-25	3.59e-23	3h | 4h	8
CLSPN	1.576	1.204	1.948	1.618	0.694	2.12e-16	2.46e-14	3h | 4h	10
ZC3H13	0.545	0.389	0.701	1.802	0.85	4.41e-09	2.25e-07	3h | 4h	14
CHD9	1.036	0.797	1.275	1.6	0.678	8.21e-11	5.45e-09	3h | 4h	14
REV3L	0.998	0.794	1.202	1.515	0.599	1.21e-08	5.74e-07	3h | 4h	14
THOC2	1.51	1.228	1.793	1.46	0.546	1.85e-10	1.14e-08	3h | 4h	14
APH1A	0.283076	0.387864	0.178288	0.459665	-1.12135	1.64068e-08	7.72022e-07	3h | 4h	NA
FOXN3	1.167	0.933	1.401	1.502	0.587	2.04e-09	1.08e-07	2h | 4h	10
NOP10	1.735	2.055	1.415	0.688	-0.538	1.08e-11	8.17e-10	2h | 3h | 4h	8
RPL39	8.101	9.707	6.496	0.669	-0.58	2.43e-56	1.38e-53	2h | 3h | 4h	8
PIP5K1A	0.303	0.423	0.183	0.433	-1.208	4.57e-10	2.65e-08	2h | 3h | 4h	8
GOLIM4	0.442	0.293	0.591	2.018	1.013	7.84e-10	4.36e-08	2h | 3h | 4h	10
CCDC88A	0.644	0.459	0.83	1.809	0.855	1.36e-10	8.76e-09	2h | 3h | 4h	10
ITSN1	1.156	0.852	1.461	1.716	0.779	2.75e-15	2.86e-13	2h | 3h | 4h	10
CDC42BPA	0.733	0.557	0.909	1.633	0.708	1.01e-08	4.88e-07	2h | 3h | 4h	10
ZFHX3	1.699	1.333	2.064	1.548	0.631	7.34e-15	7.32e-13	2h | 3h | 4h	10
MAP1B	6.643	5.278	8.008	1.517	0.602	3.18e-49	1.46e-46	2h | 3h | 4h	10
DNAJC2	1.081	0.86	1.302	1.515	0.599	3.19e-09	1.67e-07	2h | 3h | 4h	10
ANKRD12	0.849	0.605	1.093	1.807	0.853	1.79e-13	1.52e-11	2h | 3h | 4h	13
ROCK1	0.542	0.362	0.721	1.99	0.993	1.45e-11	1.05e-09	2h | 3h | 4h	14
KTN1	2.334	1.832	2.835	1.547	0.63	8.44e-20	1.35e-17	2h | 3h | 4h	14

### Sheet: DE cl9&10 (~6h)
Table S4. Differentially expressed genes between uninduced (0h, clusters 1&2) and 6h induced DIE cells (clusters 9&10).
* Adjusted p value < 10**-6, absolute log2FC > 0.5
Gene	baseMean	baseMeanA	baseMeanB	foldChange	log2FC	pval	padj	shared in states	Node
UGDH-AS1	2.273	0.945	3.601	3.812	1.931	4.4e-119	2.5e-116	All 4	18
KCNQ1OT1	10.902	5.014	16.789	3.349	1.744	0	0	All 4	18
LOC100131257	3.282	1.577	4.986	3.162	1.661	1.73e-133	1.21e-130	All 4	18
MAB21L3	1.214	0.609	1.818	2.983	1.577	2.36e-46	6.57e-44	All 4	18
PGM5P2	0.934	0.507	1.362	2.688	1.427	2.53e-30	3.73e-28	All 4	18
AKAP9	0.888	0.518	1.258	2.43	1.281	4.6e-24	5.5e-22	All 4	14
MDN1	0.348	0.211	0.485	2.304	1.204	2.1e-09	7.55e-08	All 4	14
ASPM	1.424	0.882	1.966	2.229	1.156	1.27e-31	1.98e-29	All 4	10
PRPF38B	2.465	1.562	3.368	2.157	1.109	2.26e-49	6.42e-47	All 4	18
BDP1	0.786	0.518	1.055	2.036	1.026	9.76e-15	6.63e-13	All 4	14
CHD2	0.75	0.503	0.997	1.98	0.985	3.66e-13	2.18e-11	All 4	14
SREK1	1.16	0.805	1.514	1.881	0.912	2.87e-17	2.35e-15	All 4	17
BRD4	1.521	1.09	1.953	1.793	0.842	4.23e-19	3.92e-17	All 4	14
CENPE	0.958	0.69	1.226	1.778	0.83	2.23e-12	1.2e-10	All 4	10
BPTF	1.36	0.989	1.732	1.752	0.809	4.4e-16	3.29e-14	All 4	14
GOLGA4	1.178	0.871	1.485	1.706	0.771	4.43e-13	2.57e-11	All 4	14
PRR11	1.052	0.788	1.315	1.668	0.738	8.67e-11	3.84e-09	All 4	13
NKTR	1.364	1.038	1.69	1.628	0.703	1e-12	5.63e-11	All 4	14
SRRM1	2.102	1.604	2.6	1.621	0.697	2.11e-18	1.87e-16	All 4	14
CENPF	2.666	2.06	3.273	1.589	0.668	3.18e-21	3.28e-19	All 4	10
TOP1	1.522	1.188	1.855	1.561	0.642	5.12e-12	2.67e-10	All 4	14
ANKRD11	1.882	1.498	2.266	1.513	0.597	1.22e-12	6.82e-11	All 4	10
SMC4	5.843	4.807	6.879	1.431	0.517	1.15e-27	1.59e-25	All 4	14
RPL37A	7.678	9.221	6.135	0.665	-0.588	1.84e-44	4.68e-42	All 4	8
USMG5	1.871	2.268	1.475	0.65	-0.621	1.88e-13	1.16e-11	All 4	8
RPS29	11.818	14.427	9.209	0.638	-0.648	3.92e-68	1.68e-65	All 4	8
UQCR11	0.991	1.245	0.737	0.592	-0.757	1.24e-10	5.23e-09	All 4	8
CCNA1	1.878	0.216	3.54	16.372	4.033	3.86e-256	4.2e-253	6h	20
LOC441081	0.892	0.126	1.659	13.204	3.723	4.58e-113	2.28e-110	6h	20
RFPL1	0.53	0.107	0.953	8.9	3.154	3.74e-57	1.24e-54	6h	20
LINC00633	0.646	0.146	1.145	7.822	2.968	6.1e-64	2.28e-61	6h	19
KHDC1L	0.451	0.108	0.794	7.376	2.883	4.84e-44	1.18e-41	6h	20
ALPPL2	0.444	0.108	0.781	7.261	2.86	5.55e-43	1.33e-40	6h	20
RFPL2	0.389	0.102	0.677	6.666	2.737	1.14e-35	2.17e-33	6h	20
SIAH1	1.403	0.366	2.44	6.669	2.737	5.27e-124	3.32e-121	6h	20
PLXNB3	0.527	0.145	0.909	6.255	2.645	1.2e-45	3.11e-43	6h	20
ART3	0.321	0.108	0.534	4.952	2.308	5.87e-24	6.88e-22	6h	19
SNAI1	0.384	0.135	0.632	4.663	2.221	3.51e-26	4.61e-24	6h	19
TRIM48	0.268	0.103	0.432	4.18	2.064	7.03e-17	5.6e-15	6h	20
RHOBTB1	0.487	0.199	0.775	3.887	1.958	2e-27	2.72e-25	6h	19
SAMD8	0.602	0.248	0.955	3.844	1.943	3.05e-33	5.06e-31	6h	19
DUSP18	0.347	0.145	0.55	3.803	1.927	1.3e-19	1.25e-17	6h	19
C1orf63	0.773	0.323	1.223	3.79	1.922	3.09e-41	6.98e-39	6h	19
EOMES	0.251	0.11	0.393	3.583	1.841	1.54e-13	9.66e-12	6h	19
MKRN9P	0.225	0.1	0.349	3.49	1.803	9.05e-12	4.57e-10	6h	19
MFSD11	0.494	0.223	0.766	3.439	1.782	5.06e-24	5.99e-22	6h	19
RIT2	0.242	0.11	0.374	3.401	1.766	2.63e-12	1.41e-10	6h	19
PHOX2B	0.235133	0.113711	0.356555	3.13564	1.64876	3.5898e-11	1.69586e-09	6h	NA
TRIM49B	0.22	0.107	0.332	3.115	1.639	4.15e-10	1.64e-08	6h	19
GRAMD1C	0.273	0.136	0.41	3.02	1.594	1.12e-11	5.6e-10	6h	19
PANX2	0.685	0.341	1.029	3.015	1.592	1.86e-27	2.55e-25	6h	19
C3orf80	0.329	0.166	0.492	2.961	1.566	2.63e-13	1.6e-11	6h	19
ZNHIT6	1.325	0.669	1.982	2.961	1.566	6.98e-50	2.04e-47	6h	19
BHLHE22	0.264	0.135	0.394	2.929	1.551	9.39e-11	4.05e-09	6h	19
PRSS23	0.383	0.197	0.569	2.888	1.53	4.53e-15	3.18e-13	6h	19
DPPA3	0.206	0.107	0.306	2.871	1.522	2.01e-08	6.25e-07	6h	19
NKIRAS1	0.422	0.218	0.625	2.865	1.518	5.77e-16	4.26e-14	6h	19
LOC100188947	1.954	1.029	2.879	2.798	1.485	3.18e-66	1.27e-63	6h	19
ADPGK	1.817	0.967	2.668	2.761	1.465	1.66e-60	5.85e-58	6h	19
ZFHX4	0.986	0.53	1.442	2.723	1.445	8.97e-33	1.43e-30	6h	21
C9orf66	0.21	0.114	0.307	2.702	1.434	3.25e-08	9.77e-07	6h	19
C1D	0.74	0.404	1.076	2.665	1.414	3.76e-24	4.54e-22	6h	19
NDEL1	0.422	0.232	0.613	2.639	1.4	6.81e-14	4.37e-12	6h	19
LRRK1	0.392	0.216	0.567	2.621	1.39	4.18e-13	2.46e-11	6h	21
ANK3	0.612	0.341	0.882	2.583	1.369	3.72e-19	3.47e-17	6h	19
DNM3	0.288	0.161	0.415	2.571	1.362	1.17e-09	4.4e-08	6h	19
OSR2	0.267	0.151	0.383	2.538	1.344	7.54e-09	2.52e-07	6h	19
AVPI1	0.345	0.198	0.491	2.478	1.309	1.69e-10	7e-09	6h	19
CLK1	0.563	0.325	0.802	2.467	1.303	2.54e-16	1.93e-14	6h	19
MAST1	0.336	0.197	0.475	2.412	1.27	4.34e-10	1.7e-08	6h	19
STK17B	0.307	0.181	0.432	2.389	1.256	6.57e-09	2.23e-07	6h	21
TAF4B	0.402	0.238	0.566	2.375	1.248	4.03e-11	1.89e-09	6h	21
PELI2	0.641	0.383	0.899	2.347	1.231	1.21e-16	9.4e-15	6h	21
EPHA4	0.314	0.188	0.44	2.337	1.225	6.59e-09	2.23e-07	6h	19
HEXIM1	0.635	0.383	0.886	2.312	1.209	4.9e-16	3.64e-14	6h	20
CNNM4	0.482	0.293	0.672	2.295	1.198	3.4e-12	1.81e-10	6h	19
PRELP	0.397	0.243	0.55	2.264	1.179	3.86e-10	1.53e-08	6h	19
ZNF574	0.867	0.534	1.2	2.249	1.17	2.47e-20	2.46e-18	6h	19
ACAP2	0.511	0.315	0.707	2.244	1.166	1.32e-12	7.36e-11	6h	19
RGS2	0.646	0.399	0.894	2.242	1.165	1.56e-15	1.12e-13	6h	19
KIAA1217	0.442	0.273	0.611	2.236	1.161	7.05e-11	3.17e-09	6h	21
DNAJC25	0.51	0.316	0.705	2.232	1.158	3.04e-12	1.62e-10	6h	21
TPMT	0.45	0.279	0.621	2.224	1.153	6.68e-11	3.02e-09	6h	19
NCOA7	0.364	0.227	0.502	2.214	1.146	7.51e-09	2.52e-07	6h	19
SUPT6H	1.214	0.756	1.672	2.213	1.146	8.58e-27	1.14e-24	6h	19
C21orf91	0.593	0.371	0.814	2.193	1.133	2.37e-13	1.46e-11	6h	19
ALG13	0.87	0.545	1.195	2.191	1.132	3.32e-19	3.12e-17	6h	19
EPN2	0.349	0.219	0.479	2.192	1.132	1.87e-08	5.85e-07	6h	19
MGC21881	0.446	0.28	0.611	2.186	1.129	1.84e-10	7.54e-09	6h	19
USP3	0.884	0.559	1.209	2.162	1.112	6.84e-19	6.24e-17	6h	19
RP1-177G6.2	0.441	0.279	0.603	2.157	1.109	3.58e-10	1.43e-08	6h	18
C5orf44	0.655	0.415	0.895	2.156	1.108	2.77e-14	1.81e-12	6h	19
ZNF480	0.851	0.54	1.162	2.149	1.104	7.57e-18	6.37e-16	6h	21
OXR1	0.466	0.298	0.634	2.126	1.088	3.49e-10	1.4e-08	6h	19
G2E3	0.762	0.488	1.036	2.122	1.085	6.85e-16	5.03e-14	6h	21
LOC100131067	0.413	0.267	0.56	2.097	1.068	1e-08	3.29e-07	6h	21
SHQ1	0.472	0.306	0.638	2.085	1.06	6.21e-10	2.4e-08	6h	19
BRCA2	0.374	0.243	0.505	2.077	1.054	2.92e-08	8.85e-07	6h	14
TIPARP	0.969	0.632	1.306	2.067	1.048	1.06e-18	9.49e-17	6h	19
TFAP2C	0.421	0.277	0.565	2.035	1.025	1.05e-08	3.44e-07	6h	19
STIL	0.569	0.376	0.761	2.022	1.016	9.26e-11	4.01e-09	6h	19
BIRC2	0.486	0.322	0.65	2.021	1.015	2.4e-09	8.6e-08	6h	19
ZNF91	0.455	0.303	0.607	2.002	1.002	9.05e-09	2.99e-07	6h	18
FBXO33	0.575	0.383	0.767	2.003	1.002	1.15e-10	4.9e-09	6h	19
SCAPER	0.483	0.322	0.643	1.999	0.999	4.41e-09	1.53e-07	6h	18
EPM2AIP1	0.832	0.557	1.107	1.988	0.991	9.6e-15	6.56e-13	6h	19
LUZP1	0.507	0.34	0.674	1.979	0.985	1.92e-09	6.96e-08	6h	18
UFL1	0.636	0.427	0.845	1.978	0.984	1.72e-11	8.34e-10	6h	21
TOPORS	0.709	0.481	0.936	1.947	0.961	5.24e-12	2.71e-10	6h	21
TMEM185A	0.524	0.357	0.691	1.935	0.953	3.68e-09	1.28e-07	6h	19
CCNL1	0.776	0.531	1.021	1.922	0.943	9.56e-13	5.39e-11	6h	21
TCEB3	1.069	0.733	1.404	1.916	0.938	7.25e-17	5.74e-15	6h	20
MLL3	0.499	0.344	0.655	1.908	0.932	1.67e-08	5.32e-07	6h	18
PNPLA8	0.551	0.38	0.722	1.901	0.927	4.61e-09	1.6e-07	6h	19
NOTCH2	0.567	0.391	0.743	1.897	0.924	2.92e-09	1.03e-07	6h	21
ELOF1	1.544	1.07	2.018	1.886	0.916	1.25e-22	1.4e-20	6h	19
ZNF281	0.663	0.46	0.866	1.884	0.914	1.7e-10	7.02e-09	6h	21
CASP6	0.672	0.469	0.876	1.869	0.902	2.48e-10	1.01e-08	6h	19
RPP14	1.242	0.869	1.616	1.861	0.896	8.17e-18	6.83e-16	6h	19
CLCN3	0.827	0.578	1.076	1.86	0.895	3.67e-12	1.93e-10	6h	19
TRAPPC6B	0.53	0.371	0.689	1.858	0.894	3.24e-08	9.75e-07	6h	21
RBM26	0.699	0.491	0.908	1.85	0.887	1.56e-10	6.53e-09	6h	21
MELK	1.31	0.926	1.694	1.83	0.872	9.64e-18	8e-16	6h	19
METTL8	0.663	0.47	0.856	1.821	0.865	1.66e-09	6.14e-08	6h	21
RNF213	0.561	0.398	0.724	1.817	0.862	2.43e-08	7.48e-07	6h	21
TNFRSF10D	1.069	0.76	1.378	1.814	0.859	3.29e-14	2.14e-12	6h	18
USP33	1.017	0.723	1.311	1.812	0.857	9.1e-14	5.79e-12	6h	18
KDM5B	0.604	0.431	0.777	1.804	0.852	9.54e-09	3.14e-07	6h	21
PTP4A1	3.784	2.7	4.868	1.803	0.851	3.81e-46	1.03e-43	6h	19
WAPAL	0.783	0.561	1.005	1.791	0.841	2.03e-10	8.32e-09	6h	21
KIAA0020	0.74	0.531	0.95	1.788	0.838	5.19e-10	2.03e-08	6h	18
SACM1L	0.679	0.489	0.869	1.779	0.831	4.96e-09	1.71e-07	6h	19
PSME4	0.729	0.526	0.932	1.771	0.824	1.76e-09	6.43e-08	6h	18
STX16	0.92	0.666	1.174	1.764	0.819	1.21e-11	5.99e-10	6h	21
ZNF609	1.022	0.74	1.303	1.762	0.817	1.5e-12	8.28e-11	6h	18
ZHX1	0.677	0.491	0.863	1.758	0.814	6.41e-09	2.18e-07	6h	19
TBPL1	0.743	0.539	0.947	1.757	0.813	1.84e-09	6.69e-08	6h	19
MT1X	0.654	0.474	0.833	1.757	0.813	2.02e-08	6.26e-07	6h	20
ALDH9A1	0.935	0.683	1.187	1.738	0.798	3.11e-11	1.48e-09	6h	19
RSRC2	1.833	1.34	2.326	1.736	0.795	1.66e-20	1.67e-18	6h	19
DEPDC1	0.71	0.523	0.897	1.715	0.778	1.97e-08	6.14e-07	6h	21
DIS3	0.794	0.585	1.003	1.714	0.777	2.16e-09	7.75e-08	6h	19
KDM5A	0.722	0.536	0.908	1.694	0.761	2.6e-08	7.98e-07	6h	21
HMGXB4	0.914	0.68	1.149	1.688	0.756	5.37e-10	2.09e-08	6h	21
BRD8	0.82	0.61	1.029	1.688	0.755	5e-09	1.72e-07	6h	21
ZNF292	0.819	0.613	1.024	1.671	0.741	8.53e-09	2.83e-07	6h	14
SH3KBP1	0.751	0.563	0.94	1.671	0.741	2.87e-08	8.74e-07	6h	21
MTF2	1.206	0.909	1.503	1.654	0.726	5.29e-12	2.73e-10	6h	18
CTR9	0.871	0.662	1.079	1.631	0.705	1.49e-08	4.77e-07	6h	19
AAR2	0.911	0.693	1.13	1.63	0.705	4.38e-09	1.53e-07	6h	21
SMARCAD1	1.125	0.857	1.393	1.625	0.701	1.09e-10	4.64e-09	6h	19
LOC152217	1.245	0.957	1.534	1.603	0.681	5.26e-11	2.43e-09	6h	18
ENAH	4.17	3.208	5.132	1.6	0.678	3.01e-33	5.06e-31	6h	18
TERF2IP	1.343	1.034	1.652	1.597	0.675	1.31e-11	6.47e-10	6h	19
TFE3	0.994	0.766	1.222	1.595	0.674	6.06e-09	2.07e-07	6h	21
MCC	1.188	0.919	1.456	1.583	0.663	3.51e-10	1.4e-08	6h	17
RBM5	1.225	0.954	1.496	1.568	0.649	4.19e-10	1.65e-08	6h	21
ARL6IP1	3.455	2.696	4.214	1.563	0.645	2.17e-25	2.75e-23	6h	10
TUG1	1.344	1.06	1.629	1.538	0.621	5.51e-10	2.14e-08	6h	18
KIF11	1.432	1.13	1.735	1.536	0.619	1.19e-10	5.03e-09	6h	21
SOX2	1.305	1.032	1.578	1.529	0.613	9.64e-10	3.65e-08	6h	19
ANXA5	8.569	6.879	10.26	1.491	0.577	5.09e-46	1.35e-43	6h	18
2006-03-01	1.538	1.235	1.842	1.491	0.576	6.46e-10	2.48e-08	6h	19
SEC61A1	1.497	1.207	1.788	1.481	0.567	1.96e-09	7.07e-08	6h	19
TOMM70A	1.99	1.627	2.353	1.446	0.532	6.7e-11	3.02e-09	6h	21
OGT	2.545	2.095	2.996	1.43	0.516	7.5e-13	4.31e-11	6h	16
FTH1	8.484	9.947	7.021	0.706	-0.502	6.06e-35	1.13e-32	6h	9
CCNB1	1.893	2.223	1.564	0.704	-0.507	1.63e-09	6.03e-08	6h	3
TKT	2.1	2.467	1.733	0.703	-0.509	1.82e-10	7.51e-09	6h	1
NACA	2.131	2.504	1.759	0.702	-0.51	1.02e-10	4.41e-09	6h	9
NQO1	2.178	2.582	1.774	0.687	-0.541	5.2e-12	2.7e-10	6h	1
MRPS34	1.634	1.952	1.315	0.674	-0.57	3.47e-10	1.4e-08	6h	3
HSPH1	1.926	2.303	1.548	0.672	-0.573	7.16e-12	3.64e-10	6h	3
CHCHD10	1.411	1.691	1.132	0.669	-0.579	2.57e-09	9.17e-08	6h	3
DNAJA1	1.813	2.199	1.426	0.648	-0.625	3.63e-13	2.17e-11	6h	3
SLBP	1.502	1.825	1.179	0.646	-0.63	3.2e-11	1.52e-09	6h	2
SNRPE	2.65	3.22	2.081	0.646	-0.63	9.55e-19	8.65e-17	6h	9
PGAM1	1.124	1.368	0.88	0.643	-0.638	5.83e-09	2e-07	6h	2
TRIM24	1.036	1.262	0.81	0.642	-0.64	1.72e-08	5.44e-07	6h	3
MRPL34	1.173	1.446	0.9	0.622	-0.684	1.69e-10	7e-09	6h	1
SOCS2	1.167	1.463	0.871	0.595	-0.748	3.58e-12	1.89e-10	6h	1
TRIP10	1.298	1.628	0.969	0.595	-0.748	2.63e-13	1.6e-11	6h	1
SAPCD2	0.807	1.018	0.597	0.587	-0.77	3.51e-09	1.23e-07	6h	3
OTX2	1.441	1.841	1.041	0.566	-0.822	2.87e-17	2.35e-15	6h	3
CBX4	0.605	0.78	0.431	0.552	-0.857	1.13e-08	3.67e-07	6h	3
MEX3A	1.13	1.464	0.796	0.544	-0.879	1.78e-15	1.27e-13	6h	3
EFNB1	0.851	1.114	0.589	0.529	-0.92	8.07e-13	4.57e-11	6h	3
SH3BP4	0.83	1.09	0.569	0.523	-0.936	5.58e-13	3.22e-11	6h	3
PPP1R18	0.577	0.759	0.395	0.521	-0.941	1.89e-09	6.87e-08	6h	1
MSMO1	0.71	0.935	0.484	0.517	-0.952	9.42e-12	4.73e-10	6h	1
CDC42EP1	0.462	0.61	0.314	0.514	-0.959	2.74e-08	8.41e-07	6h	3
BCOR	0.548	0.73	0.367	0.503	-0.99	7.51e-10	2.87e-08	6h	3
CBX2	0.574	0.783	0.365	0.466	-1.102	1.55e-12	8.48e-11	6h	1
DUSP14	0.894	1.222	0.567	0.464	-1.108	1.56e-18	1.39e-16	6h	1
IRF2BP2	0.487	0.667	0.307	0.461	-1.118	8.91e-11	3.87e-09	6h	3
TRAF4	0.339	0.467	0.212	0.454	-1.138	2.97e-08	9e-07	6h	1
SOX21	0.456	0.629	0.284	0.452	-1.146	1.46e-10	6.11e-09	6h	3
AJUBA	0.453	0.625	0.28	0.448	-1.158	5.5e-11	2.51e-09	6h	3
XBP1	0.438	0.608	0.268	0.442	-1.179	8.81e-11	3.87e-09	6h	1
GDF15	0.449	0.627	0.271	0.433	-1.207	2.03e-11	9.84e-10	6h	3
BTG2	0.422	0.593	0.251	0.422	-1.244	2.59e-11	1.25e-09	6h	3
PHLDA1	0.323	0.462	0.184	0.398	-1.33	6.58e-10	2.52e-08	6h	3
NR2F2	1.039	1.521	0.557	0.366	-1.449	7.7e-34	1.33e-31	6h	3
ARL4C	0.697	1.026	0.368	0.359	-1.478	7.19e-24	8.26e-22	6h	3
NAB2	0.26	0.394	0.126	0.321	-1.639	1.34e-11	6.57e-10	6h	3
IRF2BPL	0.304	0.462	0.146	0.316	-1.661	4.19e-13	2.46e-11	6h	3
ZSCAN4	5.369	0.261	10.477	40.09	5.325	0	0	4h | 6h	19
LEUTX	2.308	0.135	4.481	33.077	5.048	0	0	4h | 6h	20
RFPL4A	1.966	0.146	3.787	26.023	4.702	4.2e-304	5.02e-301	4h | 6h	20
PRAMEF1	1.471	0.114	2.827	24.702	4.627	2.62e-224	2.41e-221	4h | 6h	19
PRAMEF12	1.01	0.131	1.89	14.441	3.852	2.08e-133	1.38e-130	4h | 6h	19
SLC34A2	0.887	0.12	1.654	13.826	3.789	2.93e-114	1.52e-111	4h | 6h	19
TRIM51	1.677	0.248	3.106	12.509	3.645	6.65e-208	5.68e-205	4h | 6h	19
TFIP11	0.721	0.178	1.264	7.108	2.829	4.3e-67	1.77e-64	4h | 6h	19
KDM4E	0.411	0.104	0.718	6.917	2.79	2.07e-38	4.12e-36	4h | 6h	19
GTF2F1	4.951	1.366	8.536	6.251	2.644	0	0	4h | 6h	19
PRRG4	0.551	0.171	0.93	5.428	2.44	5.81e-43	1.36e-40	4h | 6h	19
PNP	4.949	1.574	8.324	5.288	2.403	0	0	4h | 6h	19
SPTY2D1	0.829	0.314	1.344	4.279	2.097	1.22e-50	3.65e-48	4h | 6h	19
ESRG	0.691	0.269	1.113	4.141	2.05	3.65e-41	8.08e-39	4h | 6h	19
ARID5B	0.759	0.308	1.211	3.937	1.977	2.38e-42	5.47e-40	4h | 6h	19
ZNF622	1.089	0.443	1.736	3.922	1.972	1.34e-59	4.56e-57	4h | 6h	19
DBR1	0.957	0.398	1.517	3.816	1.932	4.24e-51	1.3e-48	4h | 6h	19
NXF1	2.346	1.036	3.656	3.53	1.82	8.16e-112	3.9e-109	4h | 6h	19
HOXB2	1.705	0.785	2.625	3.345	1.742	2.78e-76	1.23e-73	4h | 6h	19
EXOSC10	3.032	1.474	4.589	3.112	1.638	2.44e-120	1.46e-117	4h | 6h	19
ITGB8	0.396	0.195	0.597	3.055	1.611	1.56e-16	1.21e-14	4h | 6h	21
RICTOR	0.782	0.392	1.173	2.992	1.581	1.28e-30	1.91e-28	4h | 6h	21
PDGFRA	0.577	0.296	0.859	2.899	1.535	9.94e-22	1.07e-19	4h | 6h	19
CDH10	0.958	0.505	1.412	2.797	1.484	2.23e-33	3.81e-31	4h | 6h	19
ZNF827	0.552	0.312	0.792	2.536	1.343	6.39e-17	5.12e-15	4h | 6h	21
MRPL49	2.408	1.415	3.401	2.403	1.265	2.71e-61	9.81e-59	4h | 6h	19
ZSWIM6	0.562	0.336	0.787	2.342	1.228	1.32e-14	8.78e-13	4h | 6h	21
ODF2L	0.623	0.379	0.868	2.291	1.196	1.02e-15	7.42e-14	4h | 6h	18
SHC1	1.699	1.036	2.361	2.279	1.188	5.27e-39	1.11e-36	4h | 6h	19
KIAA1551	0.911	0.556	1.266	2.277	1.187	1.04e-21	1.11e-19	4h | 6h	21
YTHDC1	1.579	0.979	2.179	2.226	1.154	1.26e-34	2.24e-32	4h | 6h	21
GABPB1-AS1	0.572	0.355	0.79	2.222	1.152	1.37e-13	8.64e-12	4h | 6h	18
SYNE2	0.806	0.501	1.112	2.221	1.151	2.75e-18	2.38e-16	4h | 6h	17
LRRC8B	1.082	0.676	1.488	2.202	1.139	1.3e-23	1.48e-21	4h | 6h	21
BTAF1	0.773	0.487	1.059	2.176	1.122	5.15e-17	4.16e-15	4h | 6h	21
ARHGEF26	1.172	0.74	1.605	2.167	1.116	1.12e-24	1.4e-22	4h | 6h	19
NFAT5	0.847	0.54	1.155	2.141	1.098	6.58e-18	5.58e-16	4h | 6h	19
ZNF644	0.86	0.565	1.156	2.045	1.032	3.59e-16	2.72e-14	4h | 6h	19
GUSBP3	0.531	0.368	0.695	1.892	0.92	1.28e-08	4.13e-07	4h | 6h	14
PUM1	2.528	1.763	3.293	1.867	0.901	8.21e-35	1.49e-32	4h | 6h	21
PHACTR2	0.54	0.377	0.703	1.865	0.899	1.72e-08	5.43e-07	4h | 6h	18
PLK4	1.027	0.721	1.333	1.848	0.886	1.28e-14	8.58e-13	4h | 6h	19
ZMYND8	1.053	0.761	1.345	1.768	0.822	3.37e-13	2.04e-11	4h | 6h	18
CCNL2	1.447	1.055	1.838	1.742	0.801	9.41e-17	7.35e-15	4h | 6h	19
NET1	1.104	0.828	1.38	1.666	0.736	1.52e-11	7.43e-10	4h | 6h	18
CIRBP	4.241	3.188	5.295	1.661	0.732	5.68e-39	1.17e-36	4h | 6h	19
POLQ	0.847	0.638	1.055	1.653	0.725	1.18e-08	3.8e-07	4h | 6h	17
ZRANB2	2.713	2.049	3.377	1.648	0.721	1e-24	1.26e-22	4h | 6h	18
SRSF11	4.642	3.544	5.739	1.62	0.696	1.4e-38	2.84e-36	4h | 6h	18
PPIG	1.759	1.357	2.161	1.593	0.671	1.15e-14	7.79e-13	4h | 6h	14
CUX1	0.996	0.77	1.222	1.587	0.667	7.89e-09	2.63e-07	4h | 6h	14
SLC25A36	1.474	1.161	1.787	1.54	0.623	5.83e-11	2.65e-09	4h | 6h	18
BBX	1.505	1.191	1.818	1.526	0.61	7.33e-11	3.28e-09	4h | 6h	14
RIF1	1.533	1.215	1.851	1.523	0.607	8.85e-11	3.87e-09	4h | 6h	13
SMC3	1.584	1.272	1.897	1.491	0.577	2.75e-10	1.12e-08	4h | 6h	17
DPPA4	4.174	3.396	4.952	1.458	0.544	2.93e-22	3.21e-20	4h | 6h	18
TNRC6A	1.618	1.317	1.919	1.456	0.542	1.76e-09	6.43e-08	4h | 6h	17
FTL	9.075	10.711	7.439	0.695	-0.526	1.29e-39	2.76e-37	4h | 6h	2
RPL23A	10.775	12.924	8.626	0.667	-0.583	4.6e-53	1.45e-50	4h | 6h	9
UBE2S	2.918	3.503	2.332	0.666	-0.587	4.06e-18	3.47e-16	4h | 6h	3
HNRNPA0	1.585	1.945	1.226	0.63	-0.666	4.39e-13	2.56e-11	4h | 6h	8
DYNLL1	6.593	8.584	4.603	0.536	-0.899	1.52e-86	6.99e-84	4h | 6h	3
SLC7A5	0.825	1.079	0.57	0.529	-0.92	1.64e-12	8.89e-11	4h | 6h	1
PCDH18	0.565	0.761	0.368	0.484	-1.048	4.21e-11	1.96e-09	4h | 6h	3
ISOC2	0.404	0.561	0.247	0.441	-1.18	2.53e-10	1.03e-08	4h | 6h	9
SHISA3	1.374	1.922	0.827	0.43	-1.217	7.64e-33	1.23e-30	4h | 6h	3
TGIF1	0.635	0.919	0.351	0.382	-1.387	1.29e-19	1.25e-17	4h | 6h	3
PIM1	0.343	0.5	0.185	0.37	-1.433	6.06e-12	3.1e-10	4h | 6h	3
NEDD9	0.747	1.091	0.403	0.369	-1.438	2.18e-24	2.68e-22	4h | 6h	3
MIDN	0.829	1.227	0.431	0.351	-1.509	2.41e-29	3.42e-27	4h | 6h	3
CYR61	1.015	1.505	0.525	0.349	-1.52	8.37e-36	1.61e-33	4h | 6h	3
NUAK2	0.329	0.497	0.161	0.323	-1.63	8.63e-14	5.52e-12	4h | 6h	3
NOG	0.271	0.426	0.116	0.273	-1.873	2.63e-14	1.73e-12	4h | 6h	3
POLR2L	2.144	2.525	1.763	0.698	-0.518	4.68e-11	2.18e-09	3h | 6h	8
RFPL4B	6.91	0.263	13.556	51.618	5.69	0	0	3h | 4h | 6h	19
ZNF217	3.162	0.639	5.684	8.89	3.152	0	0	3h | 4h | 6h	19
RBBP6	12.632	2.584	22.68	8.777	3.134	0	0	3h | 4h | 6h	19
SRSF8	6.06	1.768	10.353	5.857	2.55	0	0	3h | 4h | 6h	19
ZNF296	2.029	0.598	3.461	5.791	2.534	4.27e-161	3.19e-158	3h | 4h | 6h	19
F5	0.559	0.283	0.834	2.942	1.557	6.11e-22	6.64e-20	3h | 4h | 6h	18
PNN	5.756	2.94	8.572	2.915	1.544	2.49e-205	1.98e-202	3h | 4h | 6h	21
ZMAT3	1.301	0.689	1.913	2.778	1.474	4.21e-44	1.05e-41	3h | 4h | 6h	19
CCDC144B	0.596	0.325	0.866	2.666	1.415	1.25e-19	1.23e-17	3h | 4h | 6h	18
TSIX	0.578	0.318	0.839	2.642	1.402	6.6e-19	6.06e-17	3h | 4h | 6h	18
ZNF471	0.685	0.38	0.989	2.601	1.379	1.56e-21	1.65e-19	3h | 4h | 6h	18
GOLGB1	1.241	0.708	1.774	2.505	1.325	7.28e-35	1.34e-32	3h | 4h | 6h	18
TMEM212	0.541	0.321	0.761	2.369	1.244	9.55e-15	6.56e-13	3h | 4h | 6h	18
MLL5	0.854	0.517	1.192	2.305	1.205	3.32e-21	3.39e-19	3h | 4h | 6h	17
MPHOSPH8	1.029	0.653	1.405	2.151	1.105	2.82e-21	2.93e-19	3h | 4h | 6h	18
BOD1L1	0.897	0.572	1.221	2.133	1.093	2.57e-18	2.24e-16	3h | 4h | 6h	18
GADD45A	2.124	1.366	2.881	2.108	1.076	9.88e-41	2.15e-38	3h | 4h | 6h	18
RBM25	3.77	2.481	5.06	2.04	1.028	3.38e-65	1.3e-62	3h | 4h | 6h	18
SLC4A7	0.677	0.449	0.905	2.013	1.009	1.58e-12	8.63e-11	3h | 4h | 6h	17
PNISR	2.236	1.571	2.901	1.847	0.885	4.94e-30	7.21e-28	3h | 4h | 6h	18
LUC7L3	2.31	1.647	2.974	1.806	0.853	8.33e-29	1.17e-26	3h | 4h | 6h	18
SLTM	1.354	1.026	1.683	1.641	0.714	8e-13	4.56e-11	3h | 4h | 6h	18
ATRX	2.104	1.654	2.554	1.544	0.627	3.26e-15	2.31e-13	3h | 4h | 6h	14
DMWD	1.263	1.008	1.518	1.507	0.591	8.72e-09	2.89e-07	3h | 4h | 6h	14
CCAR1	3.415	2.738	4.093	1.495	0.58	1.04e-20	1.06e-18	3h | 4h | 6h	14
COX7C	4.832	5.676	3.987	0.702	-0.51	2.2e-22	2.43e-20	3h | 4h | 6h	8
PRDX4	1.431	1.695	1.166	0.688	-0.539	2.79e-08	8.52e-07	3h | 4h | 6h	8
APP	2.157	2.846	1.468	0.516	-0.955	6.68e-33	1.09e-30	3h | 4h | 6h	8
MAGOH	0.649	0.867	0.431	0.498	-1.007	5.62e-12	2.89e-10	3h | 4h | 6h	9
FKBP10	0.367	0.521	0.213	0.408	-1.295	7.46e-11	3.33e-09	3h | 4h | 6h	7
ID1	2.317	4.18	0.453	0.108	-3.206	2.17e-237	2.16e-234	3h | 4h | 6h	3
ID3	1.157	2.087	0.226	0.108	-3.208	8.92e-119	4.85e-116	3h | 4h | 6h	3
TOP2A	1.665	1.208	2.123	1.758	0.814	1.34e-19	1.28e-17	2h | 6h	10
MKI67	2.311	1.887	2.736	1.45	0.536	1.42e-12	7.87e-11	2h | 6h	10
KIF14	0.886	0.672	1.1	1.638	0.712	7.18e-09	2.42e-07	2h | 3h | 6h	10
HIST1H2BK	1.175	0.913	1.437	1.573	0.654	9.11e-10	3.46e-08	2h | 3h | 6h	19

### Sheet: TF, co, kin
Table S5. Differentially expressed transcription factors, cofactors and kinases between
uninduced and induced DIE cells.
Gene	DE	Induction states	Factor
CDK6	UP	2h	Kinase
TAF3	UP	2h | 3h	Cofactor
NIPBL	UP	2h | 3h	Cofactor
CHD7	UP	2h | 3h	Cofactor
ROCK1	UP	2h | 3h | 4h	Kinase
CDC42BPA	UP	2h | 3h | 4h	Kinase
CCDC88A	UP	2h | 3h | 4h	Transcription factor
DNAJC2	UP	2h | 3h | 4h	Transcription factor
ZFHX3	UP	2h | 3h | 4h	Transcription factor
CENPF	UP	All 4	Cofactor
BDP1	UP	All 4	Cofactor
BRD4	UP	All 4	Cofactor
TOP1	UP	All 4	Cofactor
BPTF	UP	All 4	Cofactor
FOXN3	UP	2h | 4h	Transcription factor
ASH1L	UP	3h	Cofactor
XIAP	UP	3h	Cofactor
TPR	UP	3h	Cofactor
SETD2	UP	3h	Cofactor
ESF1	UP	3h	Cofactor
WNK1	UP	3h	Kinase
REST	UP	3h	Transcription factor
CHD9	UP	3h | 4h	Cofactor
ATRX	UP	3h | 4h | 6h	Cofactor
MPHOSPH8	UP	3h | 4h | 6h	Cofactor
CCAR1	UP	3h | 4h | 6h	Cofactor
SLTM	UP	3h | 4h | 6h	Cofactor
ZNF471	UP	3h | 4h | 6h	Transcription factor
ZNF296	UP	3h | 4h | 6h	Transcription factor
ZNF217	UP	3h | 4h | 6h	Transcription factor
ASCC3	UP	4h	Cofactor
HELLS	UP	4h	Cofactor
ZFHX4	UP	4h	Transcription factor
BAZ2B	UP	4h	Transcription factor
PAXBP1	UP	4h	Transcription factor
LRRFIP1	UP	4h	Transcription factor
GLI3	UP	4h	Transcription factor
KDM4E	UP	4h | 6h	Cofactor
GTF2F1	UP	4h | 6h	Cofactor
BTAF1	UP	4h | 6h	Cofactor
ZMYND8	UP	4h | 6h	Cofactor
DPPA4	UP	4h | 6h	Cofactor
PDGFRA	UP	4h | 6h	Kinase
PLK4	UP	4h | 6h	Kinase
ZSCAN4	UP	4h | 6h	Transcription factor
LEUTX	UP	4h | 6h	Transcription factor
ARID5B	UP	4h | 6h	Transcription factor
HOXB2	UP	4h | 6h	Transcription factor
ZNF622	UP	4h | 6h	Transcription factor
ZNF827	UP	4h | 6h	Transcription factor
NFAT5	UP	4h | 6h	Transcription factor
ZNF644	UP	4h | 6h	Transcription factor
CUX1	UP	4h | 6h	Transcription factor
BBX	UP	4h | 6h	Transcription factor
CCNA1	UP	6h	Cofactor
C1D	UP	6h	Cofactor
TAF4B	UP	6h	Cofactor
HEXIM1	UP	6h	Cofactor
NCOA7	UP	6h	Cofactor
SUPT6H	UP	6h	Cofactor
BRCA2	UP	6h	Cofactor
BIRC2	UP	6h	Cofactor
UFL1	UP	6h	Cofactor
TOPORS	UP	6h	Cofactor
NOTCH2	UP	6h	Cofactor
ELOF1	UP	6h	Cofactor
KDM5B	UP	6h	Cofactor
TBPL1	UP	6h	Cofactor
DEPDC1	UP	6h	Cofactor
KDM5A	UP	6h	Cofactor
BRD8	UP	6h	Cofactor
MTF2	UP	6h	Cofactor
CTR9	UP	6h	Cofactor
SMARCAD1	UP	6h	Cofactor
TERF2IP	UP	6h	Cofactor
OGT	UP	6h	Cofactor
LRRK1	UP	6h	Kinase
CLK1	UP	6h	Kinase
MAST1	UP	6h	Kinase
STK17B	UP	6h	Kinase
EPHA4	UP	6h	Kinase
MELK	UP	6h	Kinase
SNAI1	UP	6h	Transcription factor
EOMES	UP	6h	Transcription factor
PHOX2B	UP	6h	Transcription factor
BHLHE22	UP	6h	Transcription factor
OSR2	UP	6h	Transcription factor
ZNF574	UP	6h	Transcription factor
ZNF480	UP	6h	Transcription factor
TFAP2C	UP	6h	Transcription factor
ZNF91	UP	6h	Transcription factor
ZNF281	UP	6h	Transcription factor
ZNF609	UP	6h	Transcription factor
ZHX1	UP	6h	Transcription factor
HMGXB4	UP	6h	Transcription factor
ZNF292	UP	6h	Transcription factor
TFE3	UP	6h	Transcription factor
SOX2	UP	6h	Transcription factor
ID1	DOWN	3h | 4h | 6h	Transcription factor
ID3	DOWN	3h | 4h | 6h	Transcription factor
ID2	DOWN	4h	Transcription factor
PIM1	DOWN	4h | 6h	Cofactor/Kinase
NUAK2	DOWN	4h | 6h	Kinase
TGIF1	DOWN	4h | 6h	Transcription factor
NACA	DOWN	6h	Cofactor
TRIM24	DOWN	6h	Cofactor
CBX4	DOWN	6h	Cofactor
BCOR	DOWN	6h	Cofactor
CBX2	DOWN	6h	Cofactor
AJUBA	DOWN	6h	Cofactor
NAB2	DOWN	6h	Cofactor
IRF2BPL	DOWN	6h	Cofactor
OTX2	DOWN	6h	Transcription factor
SOX21	DOWN	6h	Transcription factor
XBP1	DOWN	6h	Transcription factor
NR2F2	DOWN	6h	Transcription factor
