## Supplementary table 6 for "DUX4 induces a homogeneous sequence of molecular changes, culminating in the activation of a stem-cell-like transcriptional network and induction of apoptosis in somatic cells"

### Sheet: Sheet1
Table S6. Enrichr detected expression profiles of transcription factor in induced DIE cells (Adjusted p value < 0.001)
- Category A: The expression/actiavtion of the transcription factor can cause the upregulation of a set of genes found to be differentially expressed induced DIE cells.
- Category B: The inhibition/deactivation of the transcription factor can cause the upregulation of a set of genes found to be differentially expressed induced DIE cells.
- Category C: The expression/actiavtion of the transcription factor can cause the downregulation of a set of genes found to be differentially expressed induced DIE cells.
- Category D: The inhibition/deactivation of the transcription factor can cause the downregulation of a set of genes found to be differentially expressed induced DIE cells.
- Other: No clear annotation of the expression/activaty status of the transcription factors.
TF	Exp. Profile found at	Cat.		TF	Exp. Profile found at	Cat.
ADAR	3h	A		ATF3	4h	D
DUX4	4h | 6h	A		BNC2	3h | 4h	D
HIF1A	2h | 6h	A		CREB1	3h	D
LIN28	All 4	A		DOT1L	3h | 4h | 6h	D
MYC	2h | 3h | 6h	A		E2F1	3h	D
PAX7	2h	A		EHF	6h	D
RBM10	2h	A		ELF3	3h	D
SOX5	All 4	A		ELK1	3h | 4h | 6h	D
ZIC3	All 4	A		EPAS1	3h | 4h	D
AFF4	2h | 3h | 4h	B		ERG	6h	D
ASCL1	2h	B		ESR1	3h | 4h | 6h	D
ATF4	2h	B		EZH2	3h | 4h | 6h	D
BNC2	2h | 3h	B		FOXA2	6h	D
ELF3	2h	B		FOXM1	3h | 4h | 6h	D
EZH2	2h	B		FOXP1	3h | 4h | 6h	D
FOXP1	6h	B		HNF4A	3h | 4h | 6h	D
HOXA7	2h	B		IRF4	3h | 4h | 6h	D
HSF1	3h | 4h | 6h	B		JUN	6h	D
JUNB	All 4	B		JUNB	6h	D
KLF10	All 4	B		JUND	6h	D
MEIS2	All 4	B		KLF10	3h | 6h	D
MYCN	All 4	B		KLF2	3h | 4h | 6h	D
NFKB1	6h	B		MBD2	4h	D
PITX2	All 4	B		MBNL1	6h	D
PPARD	2h | 3h	B		MECOM	6h	D
SETDB1	All 4	B		MEIS2	3h	D
SOX11	2h	B		MITF	4h | 6h	D
STAT3	2h	B		MYB	6h	D
TP53	4h | 6h	B		MYC	3h | 4h | 6h	D
ZEB2	All 4	B		MYCN	4h | 6h	D
ZMAT4	2h | 3h | 4h	B		NANOG	3h | 4h | 6h	D
ZNF253	2h | 3h | 4h	B		NFKB1	3h | 4h | 6h	D
ZNF503	All 4	B		NFXL1	3h | 4h | 6h	D
ZNF750	2h | 6h	B		NR2F2	All 4	D
ATF6	3h | 6h	C		OTX2	4h	D
DLX4	3h | 4h | 6h	C		PCGF2	3h | 4h | 6h	D
DUX4	4h | 6h	C		POU5F1	4h | 6h	D
E2F1	4h | 6h	C		PPARD	3h	D
EHF	3h	C		RARA	4h | 6h	D
FOXP1	6h	C		RELA	3h | 4h	D
FOXP2	3h	C		SALL4	3h	D
FOXP3	3h | 4h	C		SETDB1	6h	D
GATA4	3h | 4h | 6h	C		SON	3h | 4h | 6h	D
GATA6	3h	C		SOX11	3h | 4h | 6h	D
HIF1A	4h | 6h	C		SOX4	3h | 4h | 6h	D
HNF1A	3h | 4h | 6h	C		SP1	6h	D
HNF1B	3h	C		SP3	4h	D
HNF4G	3h	C		STAT3	6h	D
KLF4	3h | 4h | 6h	C		SUZ12	3h | 4h | 6h	D
MYB	All 4	C		TBX3	3h | 4h | 6h	D
MYC	3h | 4h	C		TCF21	6h	D
NANOG	4h	C		TCF4	3h | 4h	D
NME2	6h	C		TCF7L2	4h | 6h	D
NR4A2	3h | 4h | 6h	C		TP53	3h | 4h	D
OVOL1	3h | 4h | 6h	C		TP63	4h | 6h	D
OVOL2	3h | 4h | 6h	C		TSHZ3	4h | 6h	D
POU1F1	3h | 4h | 6h	C		YY1	3h | 4h | 6h	D
RARA	6h	C		ZBTB48	4h | 6h	D
RBM10	3h | 4h | 6h	C		ZNF395	4h	D
SOX17	3h | 4h	C		ZNF658	3h	D
SOX2	3h | 4h	C		ZXDC	6h	D
SOX7	3h | 4h | 6h	C		ESR1	3h	Other
WT1	All 4	C		FLI1	2h | 3h | 4h	Other
ZIC3	3h | 4h | 6h	C		IKZF1	3h | 4h	Other
ZNF217	4h | 6h	C		MECP2	3h | 4h	Other
AFF4	4h | 6h	D		THRA	3h	Other
AR	3h | 4h | 6h	D		THRB	3h	Other
ARID2	4h | 6h	D		TP63	6h	Other
ARX	3h | 6h	D		TWIST2	3h | 4h | 6h	Other
