## Supplementary table 7 for "DUX4 induces a homogeneous sequence of molecular changes, culminating in the activation of a stem-cell-like transcriptional network and induction of apoptosis in somatic cells"

### Sheet: Sheet1
Tables S7. Gene ontology results of differentially expressed genes in DIE cells
Analysis Type:	PANTHER Overrepresentation Test (Released 20200728)
Annotation Version and Release Date:	GO Ontology database DOI: 10.5281/zenodo.4033054 Released 2020-09-10
Analyzed List:	upload_1 (Homo sapiens)
Reference List:	Homo sapiens (all genes in database)
Test Type:	FISHER
Correction:	False Discovery Rate (FDR < 0.05)
2h UP
General term	GO #	in Ref	in data	expected	fold Enr.	raw P-value	FDR
Embryonic development	GO:0045927	270	5	0.53	9.42	0.000194	0.0447
Embryonic development	GO:0060324	50	3	0.1	30.51	0.000154	0.0394
Embryonic development	GO:0009790	1003	9	1.97	4.56	0.000122	0.0324
Embryonic development	GO:0010720	568	7	1.12	6.27	0.000115	0.031
Embryonic development	GO:0051130	1229	10	2.42	4.14	0.000107	0.0294
Embryonic development	GO:0040016	5	2	0.01	> 100	7.84e-05	0.024
Embryonic development	GO:0048856	5489	23	10.79	2.13	5.66e-05	0.0196
Embryonic development	GO:0045595	1884	13	3.7	3.51	4.24e-05	0.0182
Embryonic development	GO:0048639	180	5	0.35	14.13	2.98e-05	0.0136
Embryonic development	GO:2000026	2107	14	4.14	3.38	2.95e-05	0.0138
Embryonic development	GO:0007275	5106	23	10.04	2.29	2.48e-05	0.0123
Embryonic development	GO:0051128	2436	16	4.79	3.34	7.09e-06	0.00537
Embryonic development	GO:0060322	820	11	1.61	6.82	3.91e-07	0.000565
Embryonic development	GO:0060284	978	12	1.92	6.24	2.65e-07	0.000421
CNS development	GO:0051960	959	12	1.89	6.36	2.15e-07	0.000427
CNS development	GO:0050767	847	11	1.67	6.6	5.36e-07	0.000711
CNS development	GO:0007420	775	10	1.52	6.56	2.06e-06	0.00205
CNS development	GO:0007399	2437	16	4.79	3.34	7.13e-06	0.00515
CNS development	GO:0048699	1599	13	3.14	4.13	7.42e-06	0.00513
CNS development	GO:0022008	1703	13	3.35	3.88	1.46e-05	0.00861
CNS development	GO:0007417	1025	10	2.02	4.96	2.35e-05	0.012
CNS development	GO:0050769	490	7	0.96	7.27	4.61e-05	0.0179
CNS development	GO:0045664	680	8	1.34	5.98	4.85e-05	0.0171
CNS development	GO:0051962	558	7	1.1	6.38	0.000103	0.0304
CNS development	GO:0045773	44	3	0.09	34.67	0.000107	0.0304
CNS development	GO:0048731	4525	20	8.9	2.25	0.000161	0.0405
CNS development	GO:0021537	265	5	0.52	9.6	0.000178	0.0435
Cell cycle and cell division	GO:0022402	1069	15	2.1	7.14	8.58e-10	1.37e-05
Cell cycle and cell division	GO:0051301	501	11	0.99	11.17	2.8e-09	2.22e-05
Cell cycle and cell division	GO:0007049	1390	16	2.73	5.85	3.35e-09	1.78e-05
Cell cycle and cell division	GO:0007346	640	11	1.26	8.74	3.33e-08	0.000133
Cell cycle and cell division	GO:0051726	1210	14	2.38	5.88	4.13e-08	0.000131
Cell cycle and cell division	GO:0051276	1062	13	2.09	6.23	7.55e-08	0.0002
Cell cycle and cell division	GO:1903047	695	11	1.37	8.05	7.61e-08	0.000173
Cell cycle and cell division	GO:0000278	772	11	1.52	7.25	2.16e-07	0.000381
Cell cycle and cell division	GO:0006996	3576	21	7.03	2.99	6.6e-07	0.000807
Cell cycle and cell division	GO:0007059	278	7	0.55	12.81	1.23e-06	0.0014
Cell cycle and cell division	GO:0010564	770	10	1.51	6.6	1.95e-06	0.00206
Cell cycle and cell division	GO:0071103	309	7	0.61	11.52	2.45e-06	0.00229
Cell cycle and cell division	GO:0007017	806	10	1.58	6.31	2.92e-06	0.00258
Cell cycle and cell division	GO:0098813	220	6	0.43	13.87	4.91e-06	0.00411
Cell cycle and cell division	GO:0033043	1332	12	2.62	4.58	6.58e-06	0.00523
Cell cycle and cell division	GO:0016043	5699	25	11.21	2.23	8.77e-06	0.00581
Cell cycle and cell division	GO:0000819	140	5	0.28	18.16	9.21e-06	0.00586
Cell cycle and cell division	GO:0051383	19	3	0.04	80.3	1.05e-05	0.00644
Cell cycle and cell division	GO:0071840	5919	25	11.64	2.15	1.51e-05	0.0086
Cell cycle and cell division	GO:1901990	420	7	0.83	8.48	1.75e-05	0.0096
Cell cycle and cell division	GO:0007088	168	5	0.33	15.14	2.16e-05	0.0115
Cell cycle and cell division	GO:0000280	302	6	0.59	10.1	2.85e-05	0.0137
Cell cycle and cell division	GO:1901987	458	7	0.9	7.77	3.02e-05	0.0133
Cell cycle and cell division	GO:0051783	195	5	0.38	13.04	4.33e-05	0.0181
Cell cycle and cell division	GO:0051651	96	4	0.19	21.19	4.37e-05	0.0178
Cell cycle and cell division	GO:0051642	32	3	0.06	47.68	4.4e-05	0.0175
Cell cycle and cell division	GO:0010389	198	5	0.39	12.84	4.65e-05	0.0176
Cell cycle and cell division	GO:0048285	332	6	0.65	9.19	4.78e-05	0.0177
Cell cycle and cell division	GO:0061842	33	3	0.06	46.23	4.79e-05	0.0173
Cell cycle and cell division	GO:0006325	701	8	1.38	5.8	5.99e-05	0.0203
Cell cycle and cell division	GO:0007018	346	6	0.68	8.82	5.99e-05	0.0199
Cell cycle and cell division	GO:0051983	108	4	0.21	18.84	6.8e-05	0.0221
Cell cycle and cell division	GO:1902749	215	5	0.42	11.83	6.81e-05	0.0217
Cell cycle and cell division	GO:0000070	111	4	0.22	18.33	7.54e-05	0.0235
Cell cycle and cell division	GO:0033044	367	6	0.72	8.31	8.25e-05	0.0248
Cell cycle and cell division	GO:0051661	6	2	0.01	> 100	0.000104	0.0302
Cell cycle and cell division	GO:0030261	44	3	0.09	34.67	0.000107	0.0299
Cell cycle and cell division	GO:0045786	579	7	1.14	6.15	0.000129	0.0337
Cell cycle and cell division	GO:0051640	605	7	1.19	5.88	0.000169	0.042
Cell cycle and cell division	GO:0044848	270	5	0.53	9.42	0.000194	0.0467
Cell cycle and cell division	GO:0022403	270	5	0.53	9.42	0.000194	0.0453
Cell cycle and cell division	GO:0098763	270	5	0.53	9.42	0.000194	0.046
Cell cycle and cell division	GO:0006928	1599	11	3.14	3.5	0.0002	0.0454
Cell cycle and cell division	GO:0051310	55	3	0.11	27.74	0.000201	0.045
Cell cycle and cell division	GO:0006265	9	2	0.02	> 100	0.000204	0.0451
Cell cycle and cell division	GO:0007050	145	4	0.29	14.03	0.000205	0.0447
2h DOWN
General term	GO #	in Ref	in data	expected	fold Enrichment	raw P-value	FDR
Protein production and regulation	GO:0072657	528	4	0.2	19.75	2.7e-05	0.0429
Protein production and regulation	GO:0006413	145	3	0.06	53.92	1.91e-05	0.038
Protein production and regulation	GO:0070972	142	3	0.05	55.06	1.8e-05	0.0408
Protein production and regulation	GO:0072599	115	3	0.04	67.99	9.68e-06	0.0308
Protein production and regulation	GO:0045047	111	3	0.04	70.44	8.73e-06	0.0463
RNA productio and processing	GO:0000184	121	3	0.05	64.62	1.12e-05	0.0298
Viral processes	GO:0019080	154	3	0.06	50.77	2.28e-05	0.0403
Viral processes	GO:0019083	115	3	0.04	67.99	9.68e-06	0.0385
3h UP
General term	GO #	in Ref	in data	expected	fold Enrichment	raw P-value	FDR
Embryonic development	GO:0060322	820	11	2.87	3.83	0.000136	0.0481
Embryonic development	GO:0060284	978	13	3.42	3.8	3.42e-05	0.0218
CNS development	GO:0051960	959	13	3.36	3.87	2.8e-05	0.0202
CNS development	GO:0050767	847	12	2.97	4.05	3.89e-05	0.0221
CNS development	GO:0045664	680	10	2.38	4.2	0.000136	0.0491
Cell cycle and cell division	GO:0051276	1062	17	3.72	4.57	1.3e-07	0.00103
Cell cycle and cell division	GO:0022402	1069	17	3.74	4.54	1.43e-07	0.000756
Cell cycle and cell division	GO:0007049	1390	19	4.87	3.9	2.32e-07	0.000922
Cell cycle and cell division	GO:1903047	695	13	2.43	5.34	9.07e-07	0.00289
Cell cycle and cell division	GO:0006325	701	13	2.45	5.3	9.97e-07	0.00264
Cell cycle and cell division	GO:0006260	223	8	0.78	10.25	1.42e-06	0.00282
Cell cycle and cell division	GO:0051301	501	11	1.75	6.27	1.53e-06	0.0027
Cell cycle and cell division	GO:0000278	772	13	2.7	4.81	2.85e-06	0.00412
Cell cycle and cell division	GO:0007017	806	13	2.82	4.61	4.52e-06	0.00514
Cell cycle and cell division	GO:0006996	3576	29	12.52	2.32	5.48e-06	0.00581
Cell cycle and cell division	GO:0033047	73	5	0.26	19.56	7.79e-06	0.00774
Cell cycle and cell division	GO:0071103	309	8	1.08	7.39	1.45e-05	0.0128
Cell cycle and cell division	GO:0033045	85	5	0.3	16.8	1.57e-05	0.0131
Cell cycle and cell division	GO:0000226	568	10	1.99	5.03	3.11e-05	0.0215
Cell cycle and cell division	GO:0051983	108	5	0.38	13.22	4.71e-05	0.0258
Cell cycle and cell division	GO:0032508	110	5	0.39	12.98	5.12e-05	0.0272
Cell cycle and cell division	GO:0051383	19	3	0.07	45.1	5.98e-05	0.0297
Cell cycle and cell division	GO:0032392	118	5	0.41	12.1	7.06e-05	0.033
Cell cycle and cell division	GO:0051726	1210	14	4.24	3.3	7.33e-05	0.0333
Cell cycle and cell division	GO:0010564	770	11	2.7	4.08	7.87e-05	0.0348
Cell cycle and cell division	GO:1905269	122	5	0.43	11.71	8.22e-05	0.0353
Cell cycle and cell division	GO:0007346	640	10	2.24	4.46	8.32e-05	0.0348
Cell cycle and cell division	GO:1901990	420	8	1.47	5.44	0.000121	0.0446
RNA production and processing	GO:0010467	2109	19	7.38	2.57	9.22e-05	0.0367
RNA production and processing	GO:1901360	3218	25	11.27	2.22	6.36e-05	0.0307
RNA production and processing	GO:0032239	19	3	0.07	45.1	5.98e-05	0.0307
RNA production and processing	GO:0046831	16	3	0.06	53.56	3.79e-05	0.0223
RNA production and processing	GO:0016070	1621	17	5.68	3	3.71e-05	0.0227
RNA production and processing	GO:0016071	701	11	2.45	4.48	3.42e-05	0.0227
RNA production and processing	GO:0006725	2986	25	10.45	2.39	1.65e-05	0.0131
RNA production and processing	GO:0046483	2936	25	10.28	2.43	1.23e-05	0.0115
RNA production and processing	GO:0006396	929	14	3.25	4.3	4e-06	0.00489
RNA production and processing	GO:0006139	2740	25	9.59	2.61	3.6e-06	0.00478
RNA production and processing	GO:0008380	410	10	1.44	6.97	1.92e-06	0.00305
RNA production and processing	GO:0006397	489	11	1.71	6.43	1.22e-06	0.00276
RNA production and processing	GO:0090304	2237	25	7.83	3.19	8.03e-08	0.00128
General cellular processes	GO:0043170	6337	40	22.19	1.8	1.74e-05	0.0132
General cellular processes	GO:0010558	1566	16	5.48	2.92	8.96e-05	0.0366
General cellular processes	GO:0019222	7060	41	24.72	1.66	0.000102	0.0385
General cellular processes	GO:0031327	1626	16	5.69	2.81	0.000139	0.0479
Response to DNA damage	GO:0006974	785	11	2.75	4	9.32e-05	0.0361
3h DOWN
General term	GO #	in Ref	in data	expected	fold Enrichment	raw P-value	FDR
Protein production and regulation	GO:0006614	96	7	0.16	43.44	3.46e-10	1.84e-06
Protein production and regulation	GO:0006613	101	7	0.17	41.29	4.85e-10	1.93e-06
Protein production and regulation	GO:0045047	111	7	0.19	37.57	9.05e-10	2.88e-06
Protein production and regulation	GO:0072599	115	7	0.19	36.26	1.14e-09	2.6e-06
Protein production and regulation	GO:0070972	142	7	0.24	29.37	4.64e-09	6.15e-06
Protein production and regulation	GO:0006413	145	7	0.24	28.76	5.33e-09	6.06e-06
Protein production and regulation	GO:0006612	184	7	0.31	22.66	2.59e-08	2.29e-05
Protein production and regulation	GO:0090150	294	8	0.49	16.21	2.92e-08	2.44e-05
Protein production and regulation	GO:0046907	1528	14	2.56	5.46	7.14e-08	4.93e-05
Protein production and regulation	GO:0006605	374	8	0.63	12.74	1.78e-07	0.000109
Protein production and regulation	GO:0072657	528	9	0.89	10.15	1.79e-07	0.000105
Protein production and regulation	GO:0051641	3007	18	5.05	3.57	2.84e-07	0.000141
Protein production and regulation	GO:0033365	776	10	1.3	7.68	4.2e-07	0.000191
Protein production and regulation	GO:0072594	453	8	0.76	10.52	7.39e-07	0.000302
Protein production and regulation	GO:0034613	1646	13	2.76	4.71	1.34e-06	0.000495
Protein production and regulation	GO:0070727	1655	13	2.78	4.68	1.42e-06	0.000492
Protein production and regulation	GO:0051649	2378	15	3.99	3.76	2.54e-06	0.000841
Protein production and regulation	GO:0006412	394	7	0.66	10.58	3.86e-06	0.00125
Protein production and regulation	GO:0043043	419	7	0.7	9.95	5.74e-06	0.00179
Protein production and regulation	GO:0034645	1639	12	2.75	4.36	8.56e-06	0.00248
Protein production and regulation	GO:0002181	75	4	0.13	31.77	9.08e-06	0.00258
Protein production and regulation	GO:0009059	1689	12	2.84	4.23	1.16e-05	0.00324
Protein production and regulation	GO:1901576	2802	15	4.7	3.19	1.93e-05	0.00479
Protein production and regulation	GO:0009058	2861	15	4.8	3.12	2.48e-05	0.00598
Protein production and regulation	GO:0006518	539	7	0.9	7.74	2.86e-05	0.00679
Protein production and regulation	GO:0006886	992	9	1.67	5.4	2.94e-05	0.00688
Protein production and regulation	GO:0006810	4572	19	7.67	2.48	3.04e-05	0.007
Protein production and regulation	GO:0043604	547	7	0.92	7.62	3.14e-05	0.00713
Protein production and regulation	GO:0008104	2200	13	3.69	3.52	3.19e-05	0.00705
Protein production and regulation	GO:0051234	4704	19	7.9	2.41	4.62e-05	0.0098
Protein production and regulation	GO:0034622	823	8	1.38	5.79	5.49e-05	0.0113
Protein production and regulation	GO:1901566	1407	10	2.36	4.23	7.66e-05	0.0156
Protein production and regulation	GO:0051179	5862	21	9.84	2.13	9.1e-05	0.0183
Protein production and regulation	GO:0033036	2564	13	4.3	3.02	0.000157	0.028
Protein production and regulation	GO:0045184	1594	10	2.68	3.74	0.000214	0.0367
Protein production and regulation	GO:0065003	1304	9	2.19	4.11	0.000237	0.0401
RNA productio and processing	GO:0000375	306	5	0.51	9.73	0.000159	0.0279
RNA productio and processing	GO:0006397	489	6	0.82	7.31	0.000156	0.0281
RNA productio and processing	GO:0000398	303	5	0.51	9.83	0.000152	0.0282
RNA productio and processing	GO:0000377	303	5	0.51	9.83	0.000152	0.0279
RNA productio and processing	GO:0009057	1058	9	1.78	5.07	4.85e-05	0.0102
RNA productio and processing	GO:0071840	5919	22	9.94	2.21	3.14e-05	0.00703
RNA productio and processing	GO:0034660	525	7	0.88	7.94	2.42e-05	0.00592
RNA productio and processing	GO:0034470	433	7	0.73	9.63	7.09e-06	0.00209
RNA productio and processing	GO:0042254	336	7	0.56	12.41	1.37e-06	0.000485
RNA productio and processing	GO:1901361	491	8	0.82	9.71	1.34e-06	0.000484
RNA productio and processing	GO:0019439	458	8	0.77	10.41	8.02e-07	0.000304
RNA productio and processing	GO:1901360	3218	18	5.4	3.33	7.96e-07	0.000309
RNA productio and processing	GO:0046700	440	8	0.74	10.83	5.96e-07	0.000256
RNA productio and processing	GO:0010467	2109	15	3.54	4.24	5.5e-07	0.000243
RNA productio and processing	GO:0016072	270	7	0.45	15.45	3.27e-07	0.000153
RNA productio and processing	GO:0006725	2986	18	5.01	3.59	2.56e-07	0.000131
RNA productio and processing	GO:0006364	260	7	0.44	16.04	2.55e-07	0.000135
RNA productio and processing	GO:0034655	383	8	0.64	12.44	2.12e-07	0.000117
RNA productio and processing	GO:0046483	2936	18	4.93	3.65	1.97e-07	0.000112
RNA productio and processing	GO:0090304	2237	16	3.75	4.26	1.74e-07	0.000111
RNA productio and processing	GO:0016070	1621	14	2.72	5.15	1.48e-07	9.81e-05
RNA productio and processing	GO:0006139	2740	18	4.6	3.91	6.79e-08	4.91e-05
RNA productio and processing	GO:0022613	469	9	0.79	11.43	6.65e-08	5.04e-05
RNA productio and processing	GO:0006401	251	8	0.42	18.99	8.84e-09	8.27e-06
RNA production and processing	GO:0006402	220	8	0.37	21.66	3.26e-09	4.71e-06
RNA productio and processing	GO:0006396	929	13	1.56	8.34	1.72e-09	2.74e-06
RNA productio and processing	GO:0000956	200	8	0.34	23.83	1.58e-09	3.14e-06
RNA productio and processing	GO:0016071	701	13	1.18	11.05	5.76e-11	4.58e-07
RNA productio and processing	GO:0000184	121	8	0.2	39.39	3.48e-11	5.53e-07
Cellular respirarion and energy production	GO:0006119	121	7	0.2	34.46	1.6e-09	2.84e-06
Cellular respirarion and energy production	GO:0046034	210	7	0.35	19.86	6.23e-08	4.96e-05
Cellular respirarion and energy production	GO:0006091	414	7	0.69	10.07	5.31e-06	0.00169
Cellular respirarion and energy production	GO:0016310	1304	11	2.19	5.03	6.05e-06	0.00185
Cellular respirarion and energy production	GO:0022900	178	5	0.3	16.73	1.28e-05	0.00346
Cellular respirarion and energy production	GO:0042775	89	4	0.15	26.77	1.74e-05	0.00445
Cellular respirarion and energy production	GO:0042773	90	4	0.15	26.48	1.81e-05	0.00457
Cellular respirarion and energy production	GO:0022904	110	4	0.18	21.66	3.87e-05	0.00843
Cellular respirarion and energy production	GO:1902600	138	4	0.23	17.27	9.1e-05	0.0181
Cellular respirarion and energy production	GO:0007005	467	6	0.78	7.65	0.000121	0.0236
Cellular respirarion and energy production	GO:0045333	160	4	0.27	14.89	0.000159	0.028
Antibacterial response	GO:0019731	56	3	0.09	31.91	0.000131	0.0252
Antibacterial response	GO:0044419	2110	12	3.54	3.39	0.000105	0.0206
Viral processes	GO:0044403	912	9	1.53	5.88	1.52e-05	0.00403
Viral processes	GO:0016032	820	9	1.38	6.54	6.52e-06	0.00196
Viral processes	GO:0019080	154	7	0.26	27.08	7.96e-09	8.44e-06
Viral processes	GO:0019083	115	7	0.19	36.26	1.14e-09	3.04e-06
Viral processes	GO:0006807	7090	23	11.9	1.93	0.000212	0.0366
General cellular processes	GO:0044238	7570	24	12.71	1.89	0.000136	0.0255
General cellular processes	GO:0044248	1825	11	3.06	3.59	0.000134	0.0255
General cellular processes	GO:0044260	5145	20	8.64	2.32	4.27e-05	0.00918
General cellular processes	GO:0044265	924	9	1.55	5.8	1.68e-05	0.00439
General cellular processes	GO:0044249	2699	15	4.53	3.31	1.22e-05	0.00335
General cellular processes	GO:0034641	3401	18	5.71	3.15	1.82e-06	0.000617
General cellular processes	GO:0044271	1571	13	2.64	4.93	7.92e-07	0.000315
General cellular processes	GO:0044270	441	8	0.74	10.81	6.06e-07	0.000254
General cellular processes	GO:0044085	2656	17	4.46	3.81	2.89e-07	0.00014
General cellular processes	GO:0008152	8585	31	14.41	2.15	7.97e-09	7.92e-06
General cellular processes	GO:0044237	7782	30	13.06	2.3	5.15e-09	6.3e-06
4h UP
General term	GO #	in Ref	in data	expected	fold Enrichment	raw P-value	FDR
CNS development	GO:0045664	680	14	4.27	3.28	0.000114	0.0377
Cell cycle and cell division	GO:0051276	1062	21	6.67	3.15	3.54e-06	0.00225
Cell cycle and cell division	GO:0006260	223	9	1.4	6.42	1.55e-05	0.00668
Cell cycle and cell division	GO:0006338	175	8	1.1	7.28	1.99e-05	0.00835
Cell cycle and cell division	GO:0071103	309	10	1.94	5.15	3.26e-05	0.0133
Cell cycle and cell division	GO:0032508	110	6	0.69	8.68	8.93e-05	0.0316
Cell cycle and cell division	GO:0051130	1229	20	7.72	2.59	9.47e-05	0.0327
Cell cycle and cell division	GO:0051128	2436	31	15.3	2.03	0.000111	0.0375
Cell cycle and cell division	GO:0032392	118	6	0.74	8.09	0.000129	0.0419
Cell cycle and cell division	GO:0033044	367	10	2.31	4.34	0.000131	0.0416
Cell cycle and cell division	GO:1905269	122	6	0.77	7.83	0.000154	0.0479
RNA production and processing	GO:0008380	410	17	2.58	6.6	1.44e-09	2.29e-05
RNA production and processing	GO:0019219	4078	54	25.62	2.11	1.41e-08	0.000112
RNA production and processing	GO:0006397	489	17	3.07	5.53	1.8e-08	9.53e-05
RNA production and processing	GO:0051252	3809	51	23.93	2.13	4.01e-08	0.00016
RNA production and processing	GO:0090304	2237	36	14.05	2.56	9.39e-08	0.000299
RNA production and processing	GO:0045934	1572	29	9.88	2.94	1.46e-07	0.000291
RNA production and processing	GO:0010468	4913	58	30.87	1.88	2.4e-07	0.000424
RNA production and processing	GO:0006396	929	21	5.84	3.6	4.38e-07	0.000536
RNA production and processing	GO:0016071	701	18	4.4	4.09	5.45e-07	0.000619
RNA production and processing	GO:0006139	2740	38	17.21	2.21	1.73e-06	0.00138
RNA production and processing	GO:0006355	3462	44	21.75	2.02	2.63e-06	0.00182
RNA production and processing	GO:1903506	3531	44	22.18	1.98	3.6e-06	0.0022
RNA production and processing	GO:2001141	3536	44	22.22	1.98	3.7e-06	0.00218
RNA production and processing	GO:0000398	303	11	1.9	5.78	4.56e-06	0.00259
RNA production and processing	GO:0000377	303	11	1.9	5.78	4.56e-06	0.0025
RNA production and processing	GO:0000375	306	11	1.92	5.72	4.99e-06	0.00265
RNA production and processing	GO:0046483	2936	38	18.45	2.06	1.18e-05	0.00585
RNA production and processing	GO:1903507	1351	23	8.49	2.71	1.3e-05	0.00627
RNA production and processing	GO:1902679	1353	23	8.5	2.71	1.33e-05	0.00623
RNA production and processing	GO:0051253	1455	24	9.14	2.63	1.37e-05	0.00623
RNA production and processing	GO:0006725	2986	38	18.76	2.03	1.47e-05	0.00648
RNA production and processing	GO:1901360	3218	39	20.22	1.93	4.62e-05	0.0179
RNA production and processing	GO:0045892	1310	21	8.23	2.55	7.65e-05	0.0277
General cellular processes	GO:0034641	3401	40	21.37	1.87	6.97e-05	0.0258
General cellular processes	GO:0031324	2700	34	16.96	2	6.61e-05	0.025
General cellular processes	GO:0051053	140	7	0.88	7.96	3.88e-05	0.0154
General cellular processes	GO:0051172	2497	34	15.69	2.17	1.08e-05	0.00557
General cellular processes	GO:0080090	6118	64	38.44	1.67	2.95e-06	0.00195
General cellular processes	GO:0051171	5920	63	37.19	1.69	2.22e-06	0.00161
General cellular processes	GO:0009889	4270	51	26.83	1.9	1.92e-06	0.00145
General cellular processes	GO:0019222	7060	72	44.36	1.62	1.02e-06	0.00085
General cellular processes	GO:0031326	4184	51	26.29	1.94	8.76e-07	0.000774
General cellular processes	GO:0031323	6329	67	39.76	1.68	8.18e-07	0.000765
General cellular processes	GO:2000113	1512	27	9.5	2.84	8.06e-07	0.000801
General cellular processes	GO:0060255	6510	69	40.9	1.69	5.7e-07	0.000605
General cellular processes	GO:0009890	1657	29	10.41	2.79	4.33e-07	0.000574
General cellular processes	GO:0010556	4032	51	25.33	2.01	3.17e-07	0.000458
General cellular processes	GO:0031327	1626	29	10.22	2.84	2.94e-07	0.000468
General cellular processes	GO:0010558	1566	29	9.84	2.95	1.35e-07	0.000307
General cellular processes	GO:2000112	3924	51	24.65	2.07	1.18e-07	0.000313
4h DOWN
General term	GO #	in Ref	in data	expected	fold Enrichment	raw P-value	FDR
Osteoblast differentation	GO:0045668	48	4	0.09	43.44	2.92e-06	0.0464
RNA production and processing	GO:0000184	121	5	0.23	21.54	4.09e-06	0.0217
Osteoblast differentation	GO:0045667	121	5	0.23	21.54	4.09e-06	0.0326
6h UP
General term	GO #	in Ref	in data	expected	fold Enrichment	raw P-value	FDR
RNA production and processing	GO:0010629	2065	42	23.47	1.79	0.000271	0.044
RNA production and processing	GO:1903311	351	13	3.99	3.26	0.000259	0.0429
RNA production and processing	GO:0050684	154	9	1.75	5.14	9.81e-05	0.0188
RNA production and processing	GO:0010467	2109	44	23.97	1.84	8.52e-05	0.0167
RNA production and processing	GO:0000375	306	13	3.48	3.74	7.04e-05	0.0144
RNA production and processing	GO:0045892	1310	32	14.89	2.15	6.97e-05	0.0144
RNA production and processing	GO:0000398	303	13	3.44	3.77	6.4e-05	0.0141
RNA production and processing	GO:0000377	303	13	3.44	3.77	6.4e-05	0.0139
RNA production and processing	GO:0045893	1601	37	18.2	2.03	4.24e-05	0.0105
RNA production and processing	GO:0016071	701	22	7.97	2.76	2.42e-05	0.00642
RNA production and processing	GO:1902679	1353	34	15.38	2.21	1.65e-05	0.00485
RNA production and processing	GO:1903507	1351	34	15.36	2.21	1.61e-05	0.00482
RNA production and processing	GO:0051253	1455	36	16.54	2.18	1.6e-05	0.00488
RNA production and processing	GO:0045935	1953	44	22.2	1.98	1.56e-05	0.00487
RNA production and processing	GO:0016070	1621	39	18.42	2.12	1.4e-05	0.00446
RNA production and processing	GO:1901360	3218	63	36.58	1.72	1.21e-05	0.00394
RNA production and processing	GO:1902680	1687	40	19.18	2.09	1.18e-05	0.00391
RNA production and processing	GO:1903508	1686	40	19.16	2.09	1.17e-05	0.00396
RNA production and processing	GO:0006357	2628	55	29.87	1.84	7.75e-06	0.00274
RNA production and processing	GO:0006397	489	19	5.56	3.42	5.22e-06	0.00198
RNA production and processing	GO:0006725	2986	61	33.94	1.8	4.14e-06	0.00164
RNA production and processing	GO:0051254	1780	43	20.23	2.13	3.44e-06	0.00144
RNA production and processing	GO:0046483	2936	61	33.37	1.83	2.27e-06	0.00103
RNA production and processing	GO:0008380	410	18	4.66	3.86	1.84e-06	0.000913
RNA production and processing	GO:0006396	929	30	10.56	2.84	4.09e-07	0.00026
RNA production and processing	GO:0045934	1572	42	17.87	2.35	3.76e-07	0.000249
RNA production and processing	GO:0006139	2740	61	31.14	1.96	2.19e-07	0.000174
RNA production and processing	GO:0090304	2237	57	25.43	2.24	6.09e-09	5.38e-06
RNA production and processing	GO:0006355	3462	78	39.35	1.98	1.23e-09	1.63e-06
RNA production and processing	GO:2001141	3536	79	40.19	1.97	1.09e-09	1.57e-06
RNA production and processing	GO:1903506	3531	79	40.13	1.97	1.04e-09	1.65e-06
RNA production and processing	GO:0010468	4913	100	55.84	1.79	4.08e-10	8.11e-07
RNA production and processing	GO:0051252	3809	89	43.29	2.06	4.65e-12	3.69e-08
RNA production and processing	GO:0019219	4078	94	46.35	2.03	1.54e-12	2.44e-08
CNS development	GO:0003008	2079	7	23.63	0.3	6.63e-05	0.0139
CNS development	GO:0050877	1413	3	16.06	0.19	0.000119	0.022
CNS development	GO:0007600	987	1	11.22	0.09	0.000273	0.0434
Stemness and stemcell maintenance	GO:0098727	143	9	1.63	5.54	5.72e-05	0.013
Stemness and stemcell maintenance	GO:0019827	141	9	1.6	5.62	5.16e-05	0.0121
Embryonic development	GO:0001701	360	15	4.09	3.67	2.43e-05	0.00634
Embryonic development	GO:0048608	433	16	4.92	3.25	5.25e-05	0.0121
Embryonic development	GO:0061458	437	16	4.97	3.22	5.83e-05	0.0131
Embryonic development	GO:0009792	643	20	7.31	2.74	6.46e-05	0.0139
Embryonic development	GO:0009790	1003	26	11.4	2.28	0.000107	0.0201
Embryonic development	GO:0043009	623	19	7.08	2.68	0.000127	0.0231
Embryonic development	GO:0010171	46	5	0.52	9.56	0.000265	0.0434
Cell cycle and cell division	GO:0071103	309	12	3.51	3.42	0.000295	0.0465
Cell cycle and cell division	GO:0031023	98	7	1.11	6.28	0.000185	0.0317
Cell cycle and cell division	GO:0033043	1332	31	15.14	2.05	0.000164	0.0287
Cell cycle and cell division	GO:0022402	1069	27	12.15	2.22	0.000154	0.0279
Cell cycle and cell division	GO:0007098	86	7	0.98	7.16	8.64e-05	0.0168
Cell cycle and cell division	GO:0006338	175	10	1.99	5.03	4.83e-05	0.0116
Cell cycle and cell division	GO:1905269	122	9	1.39	6.49	1.77e-05	0.00512
Cell cycle and cell division	GO:0016043	5699	97	64.78	1.5	7.06e-06	0.00255
Cell cycle and cell division	GO:2001251	138	10	1.57	6.38	6.99e-06	0.00259
Cell cycle and cell division	GO:0071840	5919	101	67.28	1.5	3.2e-06	0.00137
Cell cycle and cell division	GO:1902275	213	13	2.42	5.37	1.8e-06	0.000924
Cell cycle and cell division	GO:0007049	1390	38	15.8	2.41	6.64e-07	0.000391
Cell cycle and cell division	GO:0006996	3576	73	40.65	1.8	3.7e-07	0.000256
Cell cycle and cell division	GO:0033044	367	19	4.17	4.55	8.52e-08	7.13e-05
Cell cycle and cell division	GO:0006325	701	29	7.97	3.64	3.92e-09	3.9e-06
Cell cycle and cell division	GO:0051276	1062	40	12.07	3.31	4.68e-11	2.48e-07
Protein production and regulation	GO:0010557	1930	42	21.94	1.91	6.57e-05	0.0139
Protein production and regulation	GO:0010604	3630	67	41.26	1.62	4.57e-05	0.0112
General cellular processes	GO:0009890	1657	41	18.83	2.18	2.98e-06	0.00132
General cellular processes	GO:0031327	1626	41	18.48	2.22	2.26e-06	0.00106
General cellular processes	GO:2000113	1512	39	17.19	2.27	1.97e-06	0.00095
General cellular processes	GO:0010558	1566	41	17.8	2.3	7.43e-07	0.000422
General cellular processes	GO:0010605	2951	62	33.54	1.85	1.37e-06	0.000751
General cellular processes	GO:0009892	3205	64	36.43	1.76	4.96e-06	0.00192
General cellular processes	GO:0009889	4270	88	48.53	1.81	5.63e-09	5.26e-06
General cellular processes	GO:0031326	4184	88	47.56	1.85	1.59e-09	1.94e-06
General cellular processes	GO:2000112	3924	86	44.6	1.93	3.37e-10	7.67e-07
General cellular processes	GO:0010556	4032	88	45.83	1.92	2.76e-10	7.33e-07
General cellular processes	GO:0019222	7060	126	80.25	1.57	1.88e-09	1.99e-06
General cellular processes	GO:0034641	3401	65	38.66	1.68	1.9e-05	0.0053
General cellular processes	GO:0043170	6337	109	72.03	1.51	5.58e-07	0.000341
General cellular processes	GO:0051172	2497	57	28.38	2.01	3.24e-07	0.000234
General cellular processes	GO:0006807	7090	114	80.59	1.41	9.21e-06	0.00318
General cellular processes	GO:0009893	3937	69	44.75	1.54	0.00016	0.0286
General cellular processes	GO:0051173	3267	61	37.13	1.64	7.08e-05	0.0143
General cellular processes	GO:0051171	5920	113	67.29	1.68	4.55e-10	8.04e-07
General cellular processes	GO:0031324	2700	60	30.69	1.96	3.09e-07	0.000234
General cellular processes	GO:0048523	4981	89	56.62	1.57	3.65e-06	0.00149
General cellular processes	GO:0051053	140	9	1.59	5.66	4.9e-05	0.0116
General cellular processes	GO:0031323	6329	119	71.94	1.65	2.45e-10	7.79e-07
General cellular processes	GO:0060255	6510	123	74	1.66	7.55e-11	3e-07
General cellular processes	GO:0080090	6118	114	69.54	1.64	1.71e-09	1.94e-06
General cellular processes	GO:0009891	2066	42	23.48	1.79	0.000272	0.0437
General cellular processes	GO:0031328	2031	42	23.09	1.82	0.00016	0.0283
General cellular processes	GO:0065007	12629	179	143.55	1.25	1.71e-06	0.000909
General cellular processes	GO:0048519	5643	95	64.14	1.48	1.8e-05	0.00511
General cellular processes	GO:0031325	3454	63	39.26	1.6	0.000103	0.0196
General cellular processes	GO:0048522	5742	96	65.27	1.47	2.01e-05	0.00552
General cellular processes	GO:0050789	11955	167	135.88	1.23	3.89e-05	0.00982
General cellular processes	GO:0050794	11390	162	129.46	1.25	2.39e-05	0.00645
Epigenetic regulation	GO:0031062	43	5	0.49	10.23	0.000198	0.0336
Epigenetic regulation	GO:0031060	72	7	0.82	8.55	3.02e-05	0.00775
Cell death	GO:0006915	918	25	10.43	2.4	8.32e-05	0.0165
Cell death	GO:0008219	1087	27	12.36	2.19	0.000181	0.0312
Cell death	GO:0012501	1049	26	11.92	2.18	0.000255	0.0426
6h DOWN
General term	GO #	in Ref	in data	expected	fold Enrichment	raw P-value	FDR
Embryonic development	GO:0048638	342	7	1.13	6.19	0.00015	0.042
Embryonic development	GO:0042127	1677	17	5.55	3.06	2.62e-05	0.0116
Embryonic development	GO:0040008	685	11	2.27	4.85	1.61e-05	0.00914
RNA production and processing	GO:2001141	3536	25	11.7	2.14	0.000137	0.0388
RNA production and processing	GO:1903506	3531	25	11.68	2.14	0.000135	0.0391
RNA production and processing	GO:0006355	3462	25	11.46	2.18	0.000119	0.0372
RNA production and processing	GO:0010468	4913	31	16.26	1.91	9.57e-05	0.0311
RNA production and processing	GO:0051252	3809	27	12.6	2.14	5.56e-05	0.0197
RNA production and processing	GO:0019219	4078	28	13.49	2.07	5.49e-05	0.0203
RNA production and processing	GO:1902679	1353	17	4.48	3.8	1.56e-06	0.00155
RNA production and processing	GO:1903507	1351	17	4.47	3.8	1.53e-06	0.00162
RNA production and processing	GO:0045892	1310	17	4.34	3.92	1e-06	0.00133
RNA production and processing	GO:0051253	1455	18	4.81	3.74	8.86e-07	0.00128
RNA production and processing	GO:0000122	970	15	3.21	4.67	5.8e-07	0.000923
RNA production and processing	GO:0045934	1572	19	5.2	3.65	5.76e-07	0.00102
RNA production and processing	GO:0010629	2065	23	6.83	3.37	1.08e-07	0.00172
General cellular processes	GO:0009892	3205	29	10.61	2.73	1.09e-07	0.000866
General cellular processes	GO:0010605	2951	27	9.77	2.76	3.06e-07	0.000811
General cellular processes	GO:0048519	5643	39	18.67	2.09	3.67e-07	0.000834
General cellular processes	GO:0019222	7060	44	23.36	1.88	5.64e-07	0.00112
General cellular processes	GO:0031324	2700	24	8.93	2.69	3.17e-06	0.00252
General cellular processes	GO:0048523	4981	34	16.48	2.06	5.85e-06	0.00443
General cellular processes	GO:2000113	1512	17	5	3.4	6.85e-06	0.00496
General cellular processes	GO:0031323	6329	39	20.94	1.86	8.78e-06	0.00607
General cellular processes	GO:0010558	1566	17	5.18	3.28	1.08e-05	0.0069
General cellular processes	GO:0051172	2497	22	8.26	2.66	1.11e-05	0.00681
General cellular processes	GO:0031327	1626	17	5.38	3.16	1.76e-05	0.00967
General cellular processes	GO:0010604	3630	27	12.01	2.25	1.9e-05	0.00976
General cellular processes	GO:0060255	6510	39	21.54	1.81	1.98e-05	0.00985
General cellular processes	GO:0009890	1657	17	5.48	3.1	2.25e-05	0.0102
General cellular processes	GO:0080090	6118	37	20.25	1.83	2.79e-05	0.012
General cellular processes	GO:0009893	3937	28	13.03	2.15	3.43e-05	0.0136
General cellular processes	GO:0065009	3078	23	10.19	2.26	0.000107	0.0341
General cellular processes	GO:0051171	5920	35	19.59	1.79	0.000132	0.039
General cellular processes	GO:0010556	4032	27	13.34	2.02	0.000167	0.0458
Kinase activity and regulation	GO:0010563	577	9	1.91	4.71	0.000127	0.038
Kinase activity and regulation	GO:0045936	576	9	1.91	4.72	0.000125	0.0382
Kinase activity and regulation	GO:0050790	2397	20	7.93	2.52	6.98e-05	0.0231
Kinase activity and regulation	GO:0033674	616	10	2.04	4.91	3.71e-05	0.0144
Kinase activity and regulation	GO:0031399	1891	18	6.26	2.88	3.29e-05	0.0134
Kinase activity and regulation	GO:0042326	456	9	1.51	5.96	2.13e-05	0.00997
Kinase activity and regulation	GO:0001932	1469	16	4.86	3.29	2.01e-05	0.00967
Kinase activity and regulation	GO:0051347	696	11	2.3	4.78	1.86e-05	0.00986
Kinase activity and regulation	GO:0045860	539	10	1.78	5.61	1.21e-05	0.00712
Kinase activity and regulation	GO:0045859	805	13	2.66	4.88	2.31e-06	0.00216
Kinase activity and regulation	GO:0051174	1842	20	6.1	3.28	1.43e-06	0.00162
Kinase activity and regulation	GO:0019220	1841	20	6.09	3.28	1.41e-06	0.00173
Kinase activity and regulation	GO:0043549	915	15	3.03	4.95	2.79e-07	0.000889
Kinase activity and regulation	GO:0042325	1642	20	5.43	3.68	2.35e-07	0.000933
Kinase activity and regulation	GO:0051338	1032	16	3.42	4.69	2.19e-07	0.00116
Osteoblast differentation	GO:0045667	121	5	0.4	12.49	6.04e-05	0.0209
Osteoblast differentation	GO:0030278	205	6	0.68	8.84	6.92e-05	0.0234
Osteoblast differentation	GO:0030279	80	4	0.26	15.11	0.000171	0.0462
Cell death	GO:0042981	1566	18	5.18	3.47	2.51e-06	0.00222
Cell death	GO:0043067	1588	18	5.25	3.43	3.06e-06	0.00256
Cell death	GO:0010941	1722	18	5.7	3.16	9.37e-06	0.00621
Cell death	GO:0060548	1027	13	3.4	3.83	3.03e-05	0.0127
Cell death	GO:0043066	915	12	3.03	3.96	4.57e-05	0.0173
Cell death	GO:0043069	933	12	3.09	3.89	5.5e-05	0.0199
